# Contrasting genes conferring short and long-term biofilm adaptation in *Listeria*

**DOI:** 10.1101/2023.06.22.546149

**Authors:** William Monteith, Ben Pascoe, Evangelos Mourkas, Jack Clark, Maliha Hakim, Matthew D. Hitchings, Noel McCarthy, Koji Yahara, Hiroshi Asakura, Samuel K. Sheppard

**Author notes:** Authors to which correspondence should be addressed.

## Abstract

*Listeria monocytogenes* is an opportunistic food-borne bacterium that is capable of infecting humans with high rates of hospitalisation and mortality. Natural populations are genotypically and phenotypically variable, with some lineages being responsible for most human infections. The success of *L. monocytogenes* is linked to its capacity to persist on food and in the environment. Biofilms are an important feature that allow these bacteria to persist and infect humans, therefore, understanding the genetic basis of biofilm formation is key to understanding transmission. We sought to investigate the biofilm forming ability of *L. monocytogenes* by identifying genetic variation that underlies biofilm formation in natural populations using genome-wide association studies. Changes in gene expression of specific strains during biofilm formation were then investigated using RNAseq. Genetic variation associated with enhanced biofilm formation was identified in 273 genes by GWAS and differential expression in 220 genes by RNAseq. Statistical analyses show that number of overlapping genes flagged by either type of experiment is less than expected by random sampling. This is consistent with an evolutionary scenario where rapid adaptation is driven by variation in gene expression of pioneer genes, and this is followed by slower adaptation driven by nucleotide changes within the core genome.

**Impact statement:** *Listeria monocytogenes* is a problematic food-borne bacterium that can cause severe illness and even death in humans. Some strains are known to be more common in disease and biofilms are crucial for survival in the environment and transmission to humans. To unravel the genetic basis of biofilm formation, we undertook a study employing genome-wide association studies (GWAS) and gene transcription profiling. We identified 273 genes associated with robust biofilm formation through GWAS and discovered differential expression in 220 genes through RNAseq. Statistical analysis revealed fewer overlapping genes than expected by chance, supporting an evolutionary scenario where initial adaptation relies on gene expression variation, followed by slower adaptation through genetic changes within the core genome.

**Data summary:** Short read genome data are available from the NCBI (National Center for Biotechnology Information) SRA (Sequence Read Archive), associated with BioProject PRJNA971143 (https://www.ncbi.nlm.nih.gov/bioproject/PRJNA971143). Assembled genomes and supplementary material are available from FigShare: doi: 10.6084/m9.figshare.23148029. RNA sequence data and differential gene expression profiles have been deposited in the NCBI Gene Expression Omnibus.
