## Supplementary table 2 for "Contrasting genes conferring short and long-term biofilm adaptation in *Listeria*"

### Sheet: Japanese_data_FINAL
id	isolate	assembly	Serotype	Lineage	CC	ST	Source	Source_group	Isolation_location	Isolation_year	Biofilm @37C	Biofilm @30C	Contigs	Total length	Min	Max	Mean	StdDev	N50	L50	N90	L90	N95	L95	%GC
26895	Lm0002	76038_JAP_Lm0002	1/2a	II	CC7	7	pig	meat products	Tokyo	2000	0.401	0.637167	177	2949916	349	376976	16666	56084	191453	5	64340	17	30488	20	38.5
26896	Lm0003	76039_JAP_Lm0003	1/2a	II	CC7	7	pig	meat products	Tokyo	2000	0.429833	0.625833	136	2942461	384	543154	21636	81822	376934	4	65187	10	36645	13	38.3
26897	Lm0004	76040_JAP_Lm0004	1/2a	II	CC7	7	pig	meat products	Tokyo	2000	0.417667	0.5575	210	2913839	384	291391	13875	30257	45796	17	13691	63	5603	79	38.3
26898	Lm0005	76041_JAP_Lm0005	1/2a	II	CC7	7	pig	meat products	Tokyo	2000	0.419333	0.571667	69	2902896	384	603119	42071	119967	376976	4	99134	8	64396	9	38.1
26893	Lm0007	76043_JAP_Lm0007	1/2a	II	CC155	155	human	clinic	Tokyo	1999	0.4025	0.5875	230	2975992	429	265623	12939	30891	51507	15	11449	62	5516	79	38.3
26888	Lm0008	76044_JAP_Lm0008	1/2a	II	CC155	155	human	clinic	Tokyo	1994	0.279333	0.453667	275	3057064	384	639032	11117	63772	434511	3	101121	9	18356	12	38.8
26902	Lm0009	76045_JAP_Lm0009	1/2a	II	CC155	N.D.	human	clinic	Tokyo	2001	0.344167	0.566333	1360	2794169	329	30359	2055	2011	3003	278	898	924	683	1103	38.2
26876	Lm0010	76046_JAP_Lm0010	1/2a	II	CC155	155	human	clinic	Tokyo	1974	0.404167	0.536667	134	2965909	384	434703	22134	50984	95609	9	24114	33	17903	40	38.1
26903	Lm0011	76047_JAP_Lm0011	1/2a	II	CC155	155	human	clinic	Tokyo	2001	0.498167	0.705	295	2952747	319	86943	10009	14037	27313	36	5896	124	3365	157	38.2
26906	Lm0012	76048_JAP_Lm0012	1/2a	II	CC155	155	human	clinic	Tokyo	2002	0.4485	0.439667	1075	2813033	331	21277	2617	2731	4094	192	1132	687	794	834	38.2
26960	Lm0013	76049_JAP_Lm0013	1/2a	II	CC121	121	cow	meat products	Tokyo	2011	0.439167	0.613667	141	3024013	384	353855	21447	41343	63520	13	13946	49	6637	63	38
26961	Lm0014	76050_JAP_Lm0014	1/2a	II	CC121	N.D.	cow	meat products	Tokyo	2011	0.2995	0.374333	412	3008370	384	122527	7302	10492	15886	56	3609	211	2201	263	38.1
26962	Lm0015	76051_JAP_Lm0015	1/2a	II	CC155	155	cow	meat products	Tokyo	2011	0.2465	0.3095	348	3081541	429	292665	8855	33388	124354	9	34698	26	853	43	38.2
26976	Lm0016	76052_JAP_Lm0016	1/2a	II	CC155	155	cow	meat products	Tokyo	2012	0.2645	0.389167	132	2984709	384	657286	22611	89320	319421	3	101062	10	64332	12	38.3
26969	Lm0019	76055_JAP_Lm0019	1/2a	II	CC121	N.D.	pig	meat products	Tokyo	2011	0.2545	0.456833	1803	2496856	409	13067	1385	1088	1724	438	673	1342	558	1546	38.1
26970	Lm0020	76056_JAP_Lm0020	1/2a	II	CC155	155	pig	meat products	Tokyo	2011	0.208	0.403333	204	3029087	429	784079	14848	89558	583650	3	101122	6	37121	8	38.6
26979	Lm0023	76059_JAP_Lm0023	1/2a	II	CC121	N.D.	pig	meat products	Tokyo	2012	0.423333	0.575833	1114	2868958	384	20634	2575	2535	4062	214	1163	727	821	870	38
26964	Lm0025	76060_JAP_Lm0025	1/2a	II	CC155	N.D.	chicken	meat products	Tokyo	2011	0.3655	0.379667	1831	2573939	429	9177	1406	1038	1811	454	682	1362	557	1570	38.2
26981	Lm0027	76062_JAP_Lm0027	1/2a	II	CC7	7	human	clinic	Hokkaido	UN	0.465333	0.544667	1003	2762675	371	23524	2754	2576	4097	205	1277	660	872	789	38
26926	Lm0030	76064_JAP_Lm0030	1/2a	II	CC403	N.D.	cow	agriculture	Hokkaido	2011	0.357333	0.470333	1703	2538307	337	11311	1490	1235	2026	387	686	1234	550	1439	38.2
26927	Lm0032	76065_JAP_Lm0032	1/2a	II	CC14	N.D.	cow	agriculture	Hokkaido	2011	0.486333	0.707	571	2850155	331	46444	4992	5653	8790	95	2443	331	1523	402	38.1
26928	Lm0034	76066_JAP_Lm0034	1/2a	II	CC403	N.D.	cow	agriculture	Hokkaido	2011	0.465	0.7085	1811	2426567	429	13294	1340	1022	1673	449	659	1355	535	1559	38
26929	Lm0035	76067_JAP_Lm0035	1/2a	II	CC7	N.D.	cow	agriculture	Hokkaido	2011	0.507333	0.631	1971	2006070	331	8354	1018	635	1148	561	554	1557	487	1751	37.9
26930	Lm0039	76069_JAP_Lm0039	1/2a	II	CC11	N.D.	cow	agriculture	Hokkaido	2011	0.423333	0.533833	933	2817790	348	30333	3020	3158	4573	171	1370	593	979	714	38.1
26931	Lm0040	76070_JAP_Lm0040	1/2a	II	CC11	11	cow	agriculture	Hokkaido	2011	0.561333	0.708167	1125	2807692	331	19515	2496	2168	3684	240	1214	761	847	898	38
26932	Lm0044	76073_JAP_Lm0044	1/2a	II	CC14	91	cow	agriculture	Hokkaido	2011	0.523667	0.6155	527	2879772	429	75753	5464	8202	13203	63	2668	253	1503	325	38.3
26922	Lm0045	76074_JAP_Lm0045	1/2a	II	CC31	325	cow	agriculture	Chubu	2011	0.422333	0.613333	210	3083028	308	212216	14681	23193	31124	25	8449	95	5162	118	37.8
26923	Lm0046	76075_JAP_Lm0046	1/2a	II	CC31	325	cow	agriculture	Chubu	2011	0.338333	0.516833	646	3004764	429	78523	4651	7263	11538	74	2514	280	1129	363	38.6
26956	Lm0048	76076_JAP_Lm0048	1/2a	II	CC37	37	cow	agriculture	Kyushu	2011	0.625833	0.597167	211	2997390	384	423433	14206	42043	93456	9	19860	35	12378	44	38.3
26907	Lm0049	76077_JAP_Lm0049	1/2b	I	CC1	1	human	clinic	Tokyo	2002	0.292333	0.506833	185	3009506	328	806308	16268	77385	264759	4	99838	9	41939	12	38.3
26899	Lm0050	76078_JAP_Lm0050	1/2b	I	CC3	3	pig	meat products	Tokyo	2000	0.455667	0.553667	90	3036383	369	344150	33738	58796	116942	9	22515	31	15076	39	37.9
26880	Lm0051	76079_JAP_Lm0051	1/2b	I	CC3	3	human	clinic	Tokyo	1987	0.299167	0.520833	355	3286875	348	518488	9259	45409	236900	5	13880	25	1878	57	38.6
26909	Lm0053	76080_JAP_Lm0053	1/2b	I	CC3	3	chicken	meat products	Tokyo	2002	0.265833	0.266167	496	3231119	350	245916	6514	27634	128079	9	14344	33	512	147	39.3
26910	Lm0055	76081_JAP_Lm0055	1/2b	I	CC3	3	chicken	meat products	Tokyo	2002	0.474	0.463667	161	3129644	345	390402	19439	66158	250756	5	128053	12	23677	16	38.3
26892	Lm0056	76082_JAP_Lm0056	1/2b	I	CC3	3	human	clinic	Hiroshima	1999	0.330167	0.396333	151	3082199	350	335816	20412	40478	63823	12	11940	56	7296	71	38
26904	Lm0057	76083_JAP_Lm0057	1/2b	I	CC3	3	human	clinic	Hokkaido	2002	0.334667	0.447167	86	3069829	369	346429	35696	65885	152367	8	38910	20	13445	26	37.9
26916	Lm0058	76084_JAP_Lm0058	1/2b	I	CC5	N.D.	pickles	salad product	Tokyo	2002	0.390833	0.441167	1100	2889208	429	75190	2627	3397	4077	202	1190	717	824	863	37.9
26917	Lm0059	76085_JAP_Lm0059	1/2b	I	CC5	5	pickles	salad product	Tokyo	2002	0.3165	0.481833	97	3070903	366	475542	31659	70977	169539	6	38487	25	28643	29	38
26913	Lm0060	76086_JAP_Lm0060	1/2b	I	CC5	5	pig	meat products	Tokyo	2002	0.610333	0.6065	1504	2862410	429	35859	1903	2026	2715	305	859	1044	649	1236	38
26908	Lm0061	76087_JAP_Lm0061	1/2b	I	CC59	59	seaweeds	environment	Tokyo	2002	0.406833	0.466	202	3025204	380	1220781	14976	100072	506726	2	252918	6	106833	7	38.5
26885	Lm0063	76088_JAP_Lm0063	1/2b	I	CC87	87	human	clinic	Tokyo	1992	0.414833	0.417833	698	2831088	431	36039	4056	4341	6507	125	1988	434	1312	519	38.2
26914	Lm0064	76089_JAP_Lm0064	1/2b	I	CC87	87	pig	meat products	Tokyo	2002	0.348833	0.379833	68	2896453	435	215860	42595	57203	119492	9	37747	26	22648	31	38
26915	Lm0065	76090_JAP_Lm0065	1/2b	I	CC87	87	pig	meat products	Tokyo	2002	0.358833	0.427833	90	3029603	366	730773	33662	96885	264957	4	52770	14	30297	17	37.9
26886	Lm0067	76091_JAP_Lm0067	1/2b	II	CC155	155	human	clinic	Tokyo	1992	0.622	0.3925	167	2971383	429	379244	17793	46127	122960	9	30027	28	13463	35	38.2
26911	Lm0069	76092_JAP_Lm0069	1/2b	I	CC288	288	chicken	meat products	Tokyo	2002	0.449167	0.376667	75	2996169	430	190305	39949	53219	116413	10	31168	29	17978	35	37.9
26905	Lm0070	76093_JAP_Lm0070	1/2b	I	CC288	330	human	clinic	Hyogo	2002	0.454167	0.381667	87	2965521	366	641465	34086	118143	498225	3	225313	7	154413	8	38.2
26912	Lm0071	76094_JAP_Lm0071	1/2b	I	CC3	3	chicken	meat products	Tokyo	2002	0.533	0.406167	274	3205785	369	318283	11700	34778	85269	11	20446	35	6198	49	38.5
26881	Lm0072	76095_JAP_Lm0072	1/2b	I	CC195	675	human	clinic	Tokyo	1987	0.5275	0.603167	246	3019442	328	91406	12274	14187	23220	40	6854	131	4571	158	37.9
26877	Lm0073	76096_JAP_Lm0073	1/2b	I	CC288	676	human	clinic	Tokyo	1974	0.671333	0.476833	284	3062135	311	508981	10782	55029	291012	4	68442	12	6092	16	38.1
26878	Lm0074	76097_JAP_Lm0074	1/2b	I	CC3	627	human	clinic	Tokyo	1974	0.435	0.4115	79	3109485	307	750447	39361	123184	484520	3	97997	9	29488	12	37.8
26879	Lm0075	76098_JAP_Lm0075	1/2b	I	CC2	145	human	clinic	Tokyo	1974	0.315	0.283167	77	2970667	383	402057	38580	65479	107548	8	36103	25	22015	30	37.9
26883	Lm0076	76099_JAP_Lm0076	1/2b	II	CC101	113	human	clinic	Tokyo	1988	0.351667	0.3945	43	2927765	315	329311	68088	88864	193965	7	51382	17	29118	21	37.8
26887	Lm0077	76100_JAP_Lm0077	1/2b	II	CC155	677	human	clinic	Tokyo	1992	0.52	0.454833	42	2976149	379	444515	70861	115321	242835	5	64446	13	51693	15	37.9
26884	Lm0078	76101_JAP_Lm0078	1/2b	II	CC121	2691	human	clinic	Tokyo	1991	0.476333	0.634833	76	2884597	383	327066	37955	58220	85948	9	33839	30	19727	36	38
26882	Lm0079	76102_JAP_Lm0079	1/2b	II	CC155	678	human	clinic	Tokyo	1987	0.385333	0.242167	203	2962988	384	173939	14596	26285	49957	18	13478	61	6328	77	37.9
26963	Lm0080	76103_JAP_Lm0080	1/2b	I	CC87	87	cow	meat products	Tokyo	2011	0.437833	0.604667	445	3092363	303	261999	6949	28269	123554	9	19172	31	556	118	38.2
26971	Lm0081	76104_JAP_Lm0081	1/2b	I	CC87	87	pig	meat products	Tokyo	2011	0.421833	0.535167	1593	2605610	424	12606	1636	1334	2156	367	770	1146	602	1337	38.1
26972	Lm0082	76105_JAP_Lm0082	1/2b	I	CC3	3	pig	meat products	Tokyo	2011	0.403167	0.5425	80	3064760	369	330674	38310	57703	109846	10	23505	31	17181	38	37.9
26973	Lm0083	76106_JAP_Lm0083	1/2b	I	CC3	3	pig	meat products	Tokyo	2011	0.384	0.56	146	3090879	350	225389	21170	40114	83368	12	20437	41	12212	51	37.9
26980	Lm0084	76107_JAP_Lm0084	1/2b	I	N.D.	3	pig	meat products	Tokyo	2012	0.218167	0.2415	1263	2982051	300	36896	2361	2657	3582	246	1097	838	755	999	38
26965	Lm0085	76108_JAP_Lm0085	1/2b	I	CC5	5	chicken	meat products	Tokyo	2011	0.374667	0.528167	65	3076074	366	1016164	47324	158332	503183	3	81716	7	45160	9	37.9
26966	Lm0086	76109_JAP_Lm0086	1/2b	I	CC3	3	chicken	meat products	Tokyo	2011	0.329167	0.417333	37	3093388	432	1265025	83605	230967	518623	2	225387	6	155037	7	38
26978	Lm0087	76110_JAP_Lm0087	1/2b	I	CC288	330	chicken	meat products	Tokyo	2012	0.246167	0.317667	62	2982926	364	339147	48112	84332	216099	6	49773	16	41132	20	38
26933	Lm0089	76111_JAP_Lm0089	1/2b	I	CC59	59	cow	agriculture	Hokkaido	2011	0.565167	0.497833	236	2933830	352	86088	12431	15044	24104	36	5865	127	4333	156	37.9
26934	Lm0090	76112_JAP_Lm0090	1/2b	I	CC224	N.D.	cow	agriculture	Hokkaido	2011	0.505333	0.585667	3790	3378537	429	6873	891	575	958	1063	500	3059	462	3411	40.8
26935	Lm0091	76113_JAP_Lm0091	1/2b	I	CC736	736	cow	agriculture	Hokkaido	2011	0.496333	0.477167	493	2866600	432	43193	5815	5337	9488	101	3172	302	1968	358	38
26936	Lm0092	76114_JAP_Lm0092	1/2b	I	CC59	59	cow	agriculture	Hokkaido	2011	0.648333	0.699167	1289	2760670	353	35575	2142	2426	3233	230	916	860	688	1035	38
26937	Lm0093	76115_JAP_Lm0093	1/2b	I	CC379	2692	cow	agriculture	Hokkaido	2011	0.515167	0.453	196	2945990	442	116780	15031	18694	30632	29	7948	105	5041	129	37.9
26938	Lm0094	76116_JAP_Lm0094	1/2b	I	CC517	517	cow	agriculture	Hokkaido	2011	0.426667	0.462	651	2856653	301	63829	4388	6114	7808	93	1908	378	1257	470	38
26939	Lm0095	76117_JAP_Lm0095	1/2b	I	CC224	N.D.	cow	agriculture	Hokkaido	2011	0.504667	0.625333	630	2876777	429	27423	4566	4472	7621	119	2119	381	1406	464	37.9
26955	Lm0096	76118_JAP_Lm0096	1/2b	I	CC224	224	silage	environment	Hokkaido	2011	0.612167	0.492833	61	2925316	436	307505	47956	65184	135234	8	35094	24	28625	29	37.9
26940	Lm0097	76119_JAP_Lm0097	1/2b	I	CC489	489	cow	agriculture	Hokkaido	2011	0.428833	0.485	69	2918410	322	263781	42296	70953	156380	7	41166	21	34363	25	37.9
26941	Lm0098	76120_JAP_Lm0098	1/2b	I	CC489	489	cow	agriculture	Hokkaido	2011	0.573333	0.7205	121	3023340	322	211513	24986	37462	65483	14	18247	47	9696	59	37.9
26942	Lm0100	76121_JAP_Lm0100	1/2b	I	CC392	392	cow	agriculture	Hokkaido	2011	0.543833	0.395333	150	2965320	320	551586	19769	77896	294796	4	159796	9	97942	10	38.4
26943	Lm0101	76122_JAP_Lm0101	1/2b	I	CC379	429	cow	agriculture	Hokkaido	2011	0.583	0.622	1163	2653239	429	45679	2281	3293	3972	159	886	738	654	912	38.1
26944	Lm0104	76123_JAP_Lm0104	1/2b	I	CC379	N.D.	cow	agriculture	Hokkaido	2011	0.498667	0.664833	1883	2003525	355	19126	1064	1022	1208	471	548	1472	491	1665	38.5
26945	Lm0105	76124_JAP_Lm0105	1/2b	I	CC392	392	cow	agriculture	Hokkaido	2011	0.624333	0.706167	1414	2470266	406	26683	1747	1806	2375	288	797	999	621	1174	38.3
26950	Lm0106	76125_JAP_Lm0106	1/2b	I	CC379	429	colostrum	agriculture	Hokkaido	2011	0.536667	0.504667	98	2985825	366	162729	30468	34846	63753	16	24604	45	13993	52	37.9
26951	Lm0107	76126_JAP_Lm0107	1/2b	I	CC224	N.D.	colostrum	agriculture	Hokkaido	2011	0.496167	0.496333	1053	2756691	361	63445	2618	3000	3844	208	1168	694	851	830	38.1
26957	Lm0108	76127_JAP_Lm0108	1/2b	I	CC489	489	cow	agriculture	Kyushu	2011	0.606	0.5165	825	2761485	429	60921	3347	4407	5861	129	1380	483	927	604	38.1
26958	Lm0110	76128_JAP_Lm0110	1/2b	I	CC379	429	cow	agriculture	Kyushu	2011	0.621	0.742	1638	2348654	367	39768	1434	1852	1846	339	660	1199	540	1395	38.3
26890	Lm0129	76133_JAP_Lm0129	3b	I	CC3	N.D.	human	clinic	Tokyo	1998	0.339	0.420833	1667	2332866	429	26669	1399	2113	1766	302	609	1209	509	1419	38.2
26920	Lm0131	76134_JAP_Lm0131	4b	I	CC1	1	pig	meat products	Tokyo	2007	0.27	0.314167	167	3081624	328	202353	18453	28655	48115	19	12492	64	5565	82	37.9
26982	Lm0132	76135_JAP_Lm0132	4b	I	CC2	N.D.	human	clinic	Tokyo	UN	0.384667	0.337167	1597	3467872	361	80148	2171	3928	6211	153	616	904	496	1221	37.3
26894	Lm0134	76136_JAP_Lm0134	4b	I	CC1	N.D.	human	clinic	Okinawa	2000	0.28	0.3325	1917	2233205	409	16500	1165	912	1337	504	612	1483	517	1680	38.3
26900	Lm0136	76137_JAP_Lm0136	4b	I	CC2	N.D.	pig	meat products	Tokyo	2000	0.234833	0.489833	1173	2786052	354	30846	2375	2502	3670	222	1069	790	791	941	37.9
26983	Lm0137	76138_JAP_Lm0137	4b	I	CC2	2	human	clinic	Tokyo	UN	0.247167	0.3495	52	3009579	431	421659	57877	100889	207489	5	67599	14	33332	18	37.8
26921	Lm0142	76139_JAP_Lm0142	4b	I	CC6	6	pickles	salad product	Tokyo	2007	0.330833	0.420667	579	2813923	429	45821	4860	5370	8157	102	2216	348	1544	423	38
26891	Lm0143	76140_JAP_Lm0143	4b	I	CC6	6	human	clinic	Tokyo	1998	0.295667	0.438167	606	2781730	431	57736	4590	5850	8505	91	2069	361	1375	444	38
26919	Lm0144	76141_JAP_Lm0144	4b	I	CC1	1	cow	meat products	Tokyo	2007	0.228667	0.310167	414	3062838	328	153842	7398	15772	28581	30	4511	122	1737	172	37.7
26918	Lm0145	76142_JAP_Lm0145	4b	I	CC2	N.D.	fish	seafood product	Tokyo	2007	0.266667	0.320167	488	2994450	377	66915	6136	8459	14197	63	3708	215	1694	275	37.8
26901	Lm0147	76143_JAP_Lm0147	4b	I	CC218	N.D.	pig	meat products	Tokyo	2000	0.344	0.412167	1295	2597190	330	23731	2006	2281	3104	235	804	858	622	1042	38
26977	Lm0149	76144_JAP_Lm0149	4b	I	CC1	1	cow	meat products	Tokyo	2012	0.302667	0.3445	96	2953042	318	225440	30761	43431	76363	12	19405	40	9763	51	37.9
26967	Lm0150	76145_JAP_Lm0150	4b	I	CC6	6	chicken	meat products	Tokyo	2011	0.305833	0.391	248	2916895	328	100008	11762	14440	23985	38	5959	127	3356	160	37.9
26968	Lm0151	76146_JAP_Lm0151	4b	I	CC6	6	chicken	meat products	Tokyo	2011	0.2665	0.320167	64	2978167	328	291534	46534	63147	106172	9	46794	24	21706	28	37.9
26889	Lm0152	76147_JAP_Lm0152	4b	I	CC1	1	human	clinic	Okinawa	1998	0.318167	0.336167	502	2921063	303	65427	5819	7146	11214	75	2714	274	1676	342	38
26946	Lm0153	76148_JAP_Lm0153	4b	I	CC183	382	cow	agriculture	Hokkaido	2011	0.4745	0.5875	73	2993820	374	303271	41011	71287	177967	7	55666	19	21892	24	37.9
26947	Lm0154	76149_JAP_Lm0154	4b	I	CC4	4	cow	agriculture	Hokkaido	2011	0.396167	0.3915	1617	3709237	383	101945	2294	7709	21961	46	523	829	470	1204	43
26948	Lm0156	76150_JAP_Lm0156	4b	I	CC1	1	cow	agriculture	Hokkaido	2011	0.4085	0.332667	125	2902951	328	199198	23224	41055	76965	12	22557	37	16666	45	38.1
26949	Lm0157	76151_JAP_Lm0157	4b	I	CC1	1	cow	agriculture	Hokkaido	2011	0.418333	0.568167	127	2922754	328	163917	23014	30453	51340	17	15397	59	9485	71	38
26952	Lm0158	76152_JAP_Lm0158	4b	I	CC1	1	colostrum	agriculture	Hokkaido	2011	0.426833	0.544	195	2910681	328	87821	14927	18940	32299	27	10003	88	5033	108	38
26953	Lm0160	76153_JAP_Lm0160	4b	I	CC6	6	colostrum	agriculture	Hokkaido	2011	0.417667	0.562167	54	2892409	328	500699	53563	108430	243486	5	109408	11	97943	12	38
26954	Lm0162	76154_JAP_Lm0162	4b	I	CC4	4	raccoon	environment	Hokkaido	2011	0.369667	0.424	154	2889302	383	163001	18762	31198	66703	15	15772	50	11266	61	38.1
26924	Lm0164	76155_JAP_Lm0164	4b	I	CC1	1	cow	agriculture	Chubu	2011	0.334667	0.402667	49	2890698	328	521071	58994	118557	284337	4	135550	10	99766	11	38
26925	Lm0166	76156_JAP_Lm0166	4b	I	CC2	2	silage	environment	Chubu	2011	0.462	0.603	93	3038736	350	300216	32675	67854	161908	7	52008	19	33604	23	38
26974	Lm0167	76157_JAP_Lm0167	4b	I	CC1	1	cow	meat products	Gifu	2012	0.364	0.451833	219	2940536	328	145837	13427	21496	41502	24	11632	69	6522	85	38.3
26959	Lm0168	76158_JAP_Lm0168	4b	I	CC1	1	cow	agriculture	Kyushu	2011	0.413	0.568167	102	2948501	328	471343	28907	81849	202740	5	75886	13	33874	16	38.1
26975	Lm0170	76159_JAP_Lm0170	4b	I	CC2	2	cow	meat products	Kagoshima	2012	0.341667	0.6355	205	2915382	331	181548	14221	19827	30307	29	7883	92	5174	115	38
