## Supplementary table 3 for "Contrasting genes conferring short and long-term biofilm adaptation in *Listeria*"

### Sheet: biofilm30_ALL_summary
gene	hits	maxp	avg_af	avg_maf	avg_beta
cds-WP_003727353.1	7	7.35458	0.783143	0.216857	0.000636329
cds-WP_003742161.1	7	7.10679	0.490714	0.490714	0.000428986
secDF	1	7.01773	0.778	0.222	0.000391
BONFERRONI SIGNIFICANCE THRESHOLD (6.97)
aroC	3	6.88941	0.376667	0.376667	0.000249867
cds-WP_003726767.1	7	6.67162	0.668143	0.331857	0.000137426
groL	1	6.66154	0.787	0.213	4.9e-05
cds-WP_003726054.1	3	6.61618	0.857667	0.142333	0.00010579
cds-WP_003734608.1	1	6.56225	0.593	0.407	0.000152
cds-WP_003733223.1	1	6.53462	0.306	0.306	0.000364
cds-WP_003725669.1	2	6.35067	0.8425	0.1575	0.000348
cds-WP_003721327.1	3	6.24413	0.904333	0.0956667	0.000332
cds-WP_010958835.1	8	6.21042	0.702475	0.297525	0.000323787
infB	3	6.20901	0.799333	0.200667	8.44333e-05
cds-WP_003727530.1	9	6.19791	0.624667	0.375333	0.000118378
cds-WP_010958832.1	2	6.16368	0.8935	0.1065	0.001243
cds-WP_003722383.1	1	6.10735	0.815	0.185	0.000189
lapB	5	6.02549	0.372	0.372	0.00011592
treC	1	5.93554	0.796	0.204	0.00036
dbpA	1	5.92445	0.796	0.204	0.000313
cds-WP_003724747.1	1	5.91009	0.769	0.231	0.000105
cds-WP_003734609.1	2	5.91009	0.8935	0.1065	0.0002155
thrB	2	5.81531	0.22225	0.22225	0.0018565
cds-WP_003725173.1	1	5.81248	0.63	0.37	0.000199
cds-WP_003727462.1	1	5.73993	0.759	0.241	0.000173
thiI	1	5.68403	0.389	0.389	0.000322
cds-WP_003727961.1	3	5.4168	0.469333	0.469333	0.000375667
cds-WP_003725549.1	2	5.4045	0.7825	0.2175	0.0001115
cds-WP_003729641.1	5	5.36957	0.39796	0.39796	0.000859367
cds-WP_003724571.1	2	5.13312	0.9305	0.0695	0.0006715
cds-WP_003724829.1	4	5.08725	0.90275	0.09725	0.00036365
cds-WP_003726717.1	4	5.08355	0.80775	0.19225	0.000160275
cds-WP_010958997.1	3	5.04479	0.598833	0.401167	0.000195
cds-WP_003726112.1	4	5.04383	0.65275	0.34725	0.00024425
deoB	1	5.03574	0.222	0.222	4.08e-05
cds-WP_003725604.1	3	5.02503	0.771667	0.228333	0.00010146
cds-WP_003731081.1	1	5.00436	0.824	0.176	0.000189
cds-WP_003726169.1	15	5.00393	0.759187	0.240813	0.00051206
cds-WP_003734801.1	1	4.95468	0.843	0.157	2.96e-05
pduL	4	4.95078	0.89825	0.10175	0.0002735
hrcA	6	4.92445	0.924333	0.0756667	0.000258815
cds-WP_003731251.1	1	4.81816	0.389	0.389	0.000311
cds-WP_003724764.1	4	4.80134	0.1805	0.1805	0.0003975
cds-WP_003731611.1	3	4.7986	0.558667	0.441333	0.0001628
cds-WP_003727897.1	6	4.77989	0.952167	0.0478333	0.000725833
rpiB	2	4.77728	0.4955	0.4955	0.000173
cds-WP_003726194.1	1	4.77469	0.639	0.361	5.68e-05
cds-WP_003725377.1	3	4.76955	0.549333	0.450667	0.000220267
cds-WP_003724553.1	1	4.767	0.815	0.185	0.00013
cds-WP_003727342.1	2	4.72816	0.477	0.477	0.00013135
cds-WP_003725677.1	12	4.72584	0.554667	0.445333	0.000424442
eutH	4	4.72584	0.859	0.141	0.0009445
cds-WP_003734585.1	1	4.70553	0.13	0.13	0.000529
cds-WP_003721282.1	2	4.69897	0.9355	0.0645	0.000783
pheT	4	4.67162	0.514	0.486	7.715e-05
cds-WP_003728016.1	2	4.65365	0.912	0.088	0.0002365
cds-WP_003729414.1	2	4.64782	0.935	0.065	0.00070835
cds-WP_010958709.1	2	4.64207	0.5605	0.4395	0.0001405
hisS	2	4.6216	0.949	0.051	0.0006665
cds-WP_003721929.1	1	4.60555	0.519	0.481	0.000113
xerC|hslV	2	4.5784	0.167	0.167	0.0001125
hslV	2	4.56543	0.134	0.134	0.0001405
cds-WP_010958882.1	3	4.55752	0.700667	0.299333	0.0001971
cds-WP_003725717.1	3	4.54061	0.583333	0.416667	0.0001131
ytoI	1	4.49349	0.907	0.093	0.00036
rlmN	1	4.49214	0.185	0.185	3.05e-05
cds-WP_010958902.1	1	4.47625	0.889	0.111	0.000732
alaS	1	4.451	0.852	0.148	0.000142
cds-WP_003725371.1	1	4.44612	0.111	0.111	0.000107
cds-WP_003721851.1	5	4.42251	0.64812	0.35188	0.00013202
cds-WP_003727467.1	4	4.41005	0.93075	0.06925	0.0002524
rny	4	4.37572	0.699125	0.300875	0.0003366
cds-WP_003727047.1	2	4.34969	0.4585	0.4585	0.00020625
cds-WP_003728199.1	1	4.34104	0.13	0.13	0.000451
nifJ	2	4.30452	0.509	0.491	0.00011105
cds-WP_003724547.1	3	4.29243	0.367333	0.367333	2.84233e-05
rnr	2	4.29073	0.4215	0.4215	7.66e-05
cds-WP_003727629.1	2	4.284	0.926	0.074	0.0003955
cds-WP_003721812.1	3	4.27984	0.910333	0.0896667	0.000205967
polA	1	4.27246	0.898	0.102	0.00095
dacA	3	4.25337	0.947333	0.0526667	0.000650667
thrC	2	4.24489	0.921	0.079	0.00042775
cds-WP_003730809.1	4	4.23882	0.15065	0.15065	0.0002442
cds-WP_010958821.1	2	4.23882	0.11125	0.11125	0.00124475
cds-WP_003726867.1	2	4.22475	0.9305	0.0695	0.0004195
cds-WP_003731310.1	2	4.21896	0.852	0.148	0.0002963
cds-WP_003724472.1	2	4.21824	0.898	0.102	0.001365
cds-WP_003725501.1	3	4.20412	0.885667	0.114333	0.000334733
argR	1	4.20204	0.926	0.074	0.000759
cds-WP_003730795.1-2	10	4.19179	0.3036	0.3036	0.00051844
cds-WP_003730795.1	10	4.19179	0.3036	0.3036	0.00051844
cds-WP_010958867.1	2	4.1831	0.5325	0.4675	1.0085e-05
cds-WP_003725196.1	1	4.16685	0.352	0.352	2.1e-05
cds-WP_010958937.1	1	4.15802	0.454	0.454	3.98e-05
cds-WP_003740500.1	5	4.14509	0.58892	0.41108	0.00024458
cds-WP_003725605.1	1	4.14388	0.565	0.435	2.28e-06
cds-WP_010958967.1	1	4.14327	0.454	0.454	0.000264
cds-WP_003727816.1	3	4.1261	0.814667	0.185333	9.90333e-05
cds-LMOF2365_RS10625	1	4.1261	0.926	0.074	0.000131
cds-WP_003724601.1	4	4.1209	0.5115	0.4885	0.000389425
dnaX	1	4.09528	0.833	0.167	9.74e-05
cds-WP_003740642.1	3	4.08778	0.348667	0.348667	0.0003099
cds-WP_003725723.1	2	4.07624	0.9445	0.0555	0.0004205
cds-WP_003726518.1	2	4.06956	0.912	0.088	1.915e-05
cds-WP_003726053.1	1	4.06298	0.917	0.083	0.000503
cds-WP_003734310.1	5	4.06298	0.1257	0.1257	0.00024838
cds-WP_003721328.1	5	4.06048	0.9312	0.0688	8.728e-05
cds-WP_003726605.1	3	4.05651	0.611	0.389	0.000111653
acnA	4	4.04528	0.12505	0.12505	0.000265525
pnp	3	4.01954	0.361033	0.361033	0.00126067
gcvPA	3	4.01637	0.913667	0.0863333	0.000179577
cds-WP_003726506.1	2	4.01144	0.8935	0.1065	0.000315
cds-WP_003740321.1	6	3.98716	0.7795	0.2205	0.0005502
cds-WP_003740432.1	7	3.98297	0.2818	0.2818	0.000681714
cds-WP_010958989.1	7	3.98297	0.2818	0.2818	0.000681714
SUGGESTIVE SIGNIFICANCE THRESHOLD (3.97)
cds-WP_003725447.1	1	3.95468	0.88	0.12	0.000155
fni	1	3.92082	0.926	0.074	0.000256
cds-WP_010958859.1	2	3.89963	0.4909	0.4909	0.0003315
cds-WP_003725791.1	5	3.8962	0.9388	0.0612	0.0003089
treP	3	3.88273	0.525	0.475	0.0001214
cds-LMOF2365_RS02365	2	3.8729	0.9165	0.0835	0.000349
cds-WP_003726052.1	3	3.86967	0.746667	0.253333	0.000117107
clpB	1	3.86328	0.917	0.083	0.000602
glpK	1	3.85387	0.148	0.148	0.000161
cds-WP_014929227.1	1	3.85387	0.148	0.148	0.00018
cds-WP_014929163.1	7	3.84771	0.284314	0.284314	7.74857e-05
cds-WP_003727424.1	2	3.78781	0.884	0.116	0.00017685
dnaN	5	3.78516	0.9628	0.0372	4.4444e-05
serC	1	3.75945	0.861	0.139	9.72e-05
cds-WP_003734788.1	2	3.75696	0.704	0.296	0.00012645
cds-WP_003726308.1	3	3.75696	0.941	0.059	0.0004361
cds-WP_003727361.1	2	3.75449	0.949	0.051	0.00118
cds-WP_003740335.1	1	3.74232	0.926	0.074	0.000551
cds-WP_003727161.1	5	3.72816	0.57952	0.42048	9.788e-05
aspS	2	3.72584	0.074	0.074	0.0001555
cds-WP_010958830.1	1	3.72354	0.944	0.056	7.03e-05
aguA	2	3.7122	0.9585	0.0415	0.001185
gyrB	2	3.70774	0.926	0.074	0.000223855
cds-WP_003723402.1	2	3.66959	0.898	0.102	0.0001845
cds-WP_003721674.1	3	3.66959	0.938	0.062	0.000525667
cds-WP_003726663.1	2	3.62893	0.884	0.116	0.0001247
cds-WP_003721609.1	1	3.62709	0.861	0.139	6.15e-07
cds-WP_010959042.1	10	3.6216	0.21085	0.21085	0.00181916
ispG	3	3.61261	0.947667	0.0523333	0.000207933
cds-WP_003728365.1|cds-WP_003724926.1	1	3.59688	0.954	0.046	0.000641
coaE	2	3.58336	0.9535	0.0465	0.0001653
cds-WP_003725412.1	4	3.58336	0.96525	0.03475	0.00045375
gndA	3	3.58336	0.947667	0.0523333	0.000243067
cds-WP_003725115.1	1	3.58004	0.111	0.111	0.000265
cds-WP_003727405.1	1	3.57025	0.75	0.25	0.000165
cds-WP_003727230.1	1	3.56864	0.954	0.046	0.000263
cds-WP_010958837.1	5	3.55596	0.9332	0.0668	0.0002988
cds-WP_010958879.1	1	3.55596	0.843	0.157	4.4e-05
cds-WP_003726146.1	1	3.54363	0.954	0.046	0.000453
cds-WP_014929138.1	1	3.53611	0.222	0.222	0.000444
cds-WP_003730836.1	3	3.52871	0.3086	0.3086	0.00195233
leuS	1	3.51713	0.963	0.037	0.000834
hly	3	3.50585	0.941	0.059	0.000626
cds-WP_003726639.1	2	3.48149	0.5275	0.4725	0.0001742
cds-WP_003727281.1	3	3.47886	0.577333	0.422667	8.59e-05
cds-WP_010958756.1	1	3.47756	0.796	0.204	0.000269
parE	3	3.46344	0.716	0.284	0.000254397
dapF	2	3.45717	0.3475	0.3475	2.365e-05
trmB|cds-WP_003726713.1	1	3.45593	0.926	0.074	0.000485
cds-WP_003719652.1	1	3.4437	0.935	0.065	0.000172
cds-WP_003731285.1	2	3.44129	0.8425	0.1575	0.00036885
cds-WP_009928468.1	2	3.42597	0.9025	0.0975	0.0003235
cds-WP_003727566.1	3	3.40782	0.950333	0.0496667	0.000406867
ftsX	1	3.40671	0.907	0.093	0.000577
purM	1	3.39147	0.935	0.065	0.000362
cds-WP_003724581.1	4	3.38934	0.9605	0.0395	0.0001884
cds-WP_003725798.1	3	3.38616	0.889	0.111	0.000624
yidA	4	3.38405	0.715125	0.284875	0.00075375
cds-WP_003727484.1|cds-WP_003726154.1	2	3.36856	0.31925	0.31925	0.00046445
cds-WP_010958659.1	1	3.35853	0.954	0.046	0.000361
cds-WP_003724351.1	2	3.35754	0.949	0.051	0.00053465
cds-WP_003721373.1	1	3.35262	0.648	0.352	0.000151
cds-WP_003726294.1	2	3.34969	0.05095	0.05095	0.000291
cds-WP_010958833.1	1	3.34872	0.935	0.065	0.000333
cds-WP_003727028.1|moaD	1	3.34679	0.0648	0.0648	8.68e-05
cds-WP_003734536.1	3	3.3439	0.450667	0.450667	7.66667e-05
cds-WP_009917974.1	1	3.31247	0.796	0.204	0.00111
cds-WP_003721341.1	1	3.30277	0.954	0.046	0.00106
cds-WP_003734702.1	5	3.30016	0.11482	0.11482	0.00011734
cds-WP_003724865.1	1	3.29328	0.213	0.213	0.000173
cds-WP_003727393.1	1	3.28651	0.935	0.065	0.00101
cds-WP_003727828.1	2	3.2815	0.9765	0.0235	0.00044825
cds-WP_003728367.1	2	3.2815	0.9765	0.0235	0.00044625
virR	2	3.26841	0.958	0.042	0.0004074
uvrA	1	3.266	0.361	0.361	0.000199
cds-WP_010958716.1	1	3.2644	0.38	0.38	1.09e-05
ssb	1	3.26281	0.0556	0.0556	0.00105
cds-WP_003740428.1	1	3.25806	0.944	0.056	4.11e-05
cds-WP_003727428.1	2	3.24565	0.9305	0.0695	0.000727
cmk	1	3.24489	0.926	0.074	0.000182
cds-WP_003727257.1	1	3.23136	0.926	0.074	0.000203
cds-WP_003726531.1	1	3.22841	0.759	0.241	0.000342
cds-WP_003724263.1	4	3.21753	0.13665	0.13665	0.0002855
cds-WP_003724884.1	1	3.21467	0.954	0.046	0.000175
prmC	2	3.21325	0.037	0.037	7.665e-05
uvrC	3	3.21325	0.345667	0.345667	0.000144767
cds-WP_003724545.1	1	3.21325	0.037	0.037	5.28e-05
deoC	1	3.20831	0.537	0.463	4.78e-05
dinG	3	3.1986	0.962667	0.0373333	0.000179947
cds-WP_010959007.1	1	3.1945	0.917	0.083	0.0003
cds-WP_003725180.1	2	3.19314	0.9535	0.0465	0.0003955
cds-WP_003726347.1	2	3.1831	0.963	0.037	0.00029485
cds-WP_003727869.1	1	3.1831	0.259	0.259	0.000379
cds-WP_003721482.1	3	3.17198	0.916333	0.0836667	0.000441
cds-WP_010958658.1	5	3.15304	0.4464	0.4464	0.00011588
gpmI	2	3.15058	0.4815	0.4815	0.0001759
cds-WP_003724562.1	1	3.1463	0.944	0.056	0.000469
cds-WP_010958675.1	2	3.14569	0.944	0.056	1.905e-05
cds-WP_003726506.1|cds-WP_003723567.1	1	3.14509	0.935	0.065	0.000397
cds-WP_003731178.1	4	3.14327	0.56	0.44	0.00038075
rimP	1	3.14327	0.935	0.065	0.000175
mvk	2	3.14146	0.4955	0.4955	0.0006782
cds-WP_010958812.1	2	3.13371	0.0556	0.0556	0.0001235
cds-WP_003721643.1	3	3.13194	0.969	0.031	0.000202933
yneA	2	3.13136	0.1205	0.1205	0.00028755
cds-WP_003728013.1|panC	1	3.12436	0.935	0.065	0.000124
cds-WP_072219623.1	1	3.10182	0.75	0.25	0.000299
cds-WP_003728114.1	1	3.10182	0.963	0.037	0.00128
cds-WP_003726726.1	1	3.09745	0.944	0.056	0.000677
cds-WP_003727033.1	1	3.09366	0.926	0.074	0.000484
thiE	2	3.08355	0.0648	0.0648	0.0001965
cds-WP_003724692.1	4	3.08145	0.933	0.067	0.00054925
cds-WP_003727816.1|cds-WP_010959026.1	1	3.06449	0.88	0.12	0.000298
cds-WP_003725347.1	1	3.05948	0.602	0.398	6.07e-06
cds-WP_003734494.1	1	3.04239	0.935	0.065	0.000646
cds-WP_003724495.1	5	3.03763	0.8722	0.1278	0.000267
dhaL	1	3.03527	0.759	0.241	0.000242
gyrA	5	3.02273	0.7741	0.2259	0.0010142
cds-WP_003724851.1	1	3.02045	0.954	0.046	1.46e-05
cds-WP_010959022.1	2	3.01682	0.949	0.051	0.0003945
cds-WP_010958873.1	1	3.00745	0.537	0.463	9.05e-05
fliR	1	3.00612	0.898	0.102	2.48e-05
minC	2	3.00261	0.1805	0.1805	6.69e-05
cds-WP_003726769.1	2	3	0.45375	0.45375	0.000663
cds-WP_003724568.1	2	2.98297	0.472	0.472	0.0001085
cds-WP_003725304.1	2	2.97469	0.7595	0.2405	0.0002097
cds-LMOF2365_RS05050	1	2.97062	0.917	0.083	0.000273
cds-LMOF2365_RS09185	158	2.95861	0.0988981	0.0988981	0.000905317
icd|citZ	1	2.95078	0.944	0.056	0.000405
secA	1	2.94692	0.954	0.046	0.000524
cds-WP_003741152.1	1	2.94692	0.954	0.046	0.000518
cds-WP_010959043.1	4	2.9431	0.93525	0.06475	0.00036725
cds-WP_003728148.1|cds-WP_003724280.1	1	2.9431	0.963	0.037	0.000654
cds-WP_003721901.1	2	2.9431	0.9675	0.0325	0.0003226
cds-WP_003726682.1	2	2.93554	0.9585	0.0415	0.001088
cds-WP_003725381.1	1	2.93554	0.935	0.065	0.000482
cds-WP_074384928.1	2	2.92812	0.4955	0.4955	3.08e-05
cds-WP_003728275.1	3	2.92812	0.657167	0.342833	0.000771
cds-WP_003727728.1	2	2.92445	0.972	0.028	0.001675
cds-WP_010958664.1	5	2.92445	0.13702	0.13702	0.00159102
cds-WP_010958663.1	7	2.92445	0.132157	0.132157	0.00118473
cds-WP_003724819.1	1	2.91364	0.972	0.028	0.00154
cds-WP_003726462.1	2	2.90658	0.9305	0.0695	0.00024325
cds-WP_010958861.1	3	2.90658	0.071	0.071	0.000288
ppsA	3	2.90309	0.919667	0.0803333	0.000379
nfsA	2	2.89963	0.06945	0.06945	0.000213
cds-WP_003727177.1	3	2.89963	0.311667	0.311667	8.11e-05
cds-WP_003725937.1	1	2.89963	0.935	0.065	0.000361
cds-WP_003725105.1	5	2.87943	0.9646	0.0354	0.0007408
cds-WP_003724960.1	1	2.8729	0.954	0.046	0.000389
cds-WP_003722040.1	1	2.8729	0.944	0.056	0.000663
cds-WP_003724357.1|cds-WP_003724358.1	1	2.86646	0.426	0.426	2.48e-05
cds-WP_003727260.1	1	2.86646	0.944	0.056	0.000218
cds-WP_003726690.1	3	2.85699	0.854667	0.145333	0.000407667
cds-WP_003725712.1	1	2.85387	0.944	0.056	0.000629
mraZ	3	2.85387	0.969	0.031	0.000780667
cds-WP_003727276.1	4	2.85078	0.949	0.051	0.000400375
cds-WP_003719639.1	1	2.84771	0.889	0.111	2.33e-05
cds-WP_003725917.1	2	2.82102	0.9305	0.0695	0.000937
cds-WP_010958837.1|cds-WP_003725552.1	1	2.79048	0.87	0.13	0.000346
cds-WP_010958986.1	1	2.77989	0.0463	0.0463	0.00299
cds-WP_003727893.1	2	2.76195	0.778	0.222	0.0002725
zurR	1	2.74473	0.898	0.102	0.00129
rpoB	1	2.73518	0.796	0.204	0.00012
cds-WP_003727260.1|cds-WP_003731310.1	1	2.73518	0.944	0.056	0.000131
hisJ	1	2.73283	0.167	0.167	0.000148
ezrA	3	2.73049	0.904	0.096	0.000385333
dltB	2	2.72354	0.944	0.056	0.0004895
cds-WP_014929242.1	1	2.7167	0.139	0.139	0.000277
cds-WP_003727435.1	3	2.70333	0.922667	0.0773333	0.000747333
cds-WP_003724991.1	2	2.69465	0.681	0.319	0.0001291
cds-WP_003727274.1	1	2.68613	0.954	0.046	0.000863
cds-WP_010958898.1	1	2.66959	0.269	0.269	2.26e-05
glyQ	1	2.66756	0.926	0.074	0.000754
cds-WP_003724443.1	3	2.66756	0.0894333	0.0894333	0.000116667
cds-WP_003740536.1	2	2.66555	0.963	0.037	0.000186
cds-WP_010958762.1	1	2.65758	0.972	0.028	6.81e-05
atpD	1	2.65758	0.972	0.028	6.5e-05
mutS	2	2.65561	0.9765	0.0235	0.0002055
cds-WP_010959015.1	2	2.6517	0.153	0.153	1.8415e-05
cds-WP_003724288.1	1	2.64782	0.963	0.037	0.000766
cds-WP_003740521.1	2	2.63078	0.5	0.5	0.00012155
cds-WP_003731550.1	1	2.63078	0.944	0.056	0.000259
cds-WP_003725679.1	2	2.62525	0.1574	0.1574	0.000354
cds-WP_010958771.1	3	2.58838	0.922667	0.0773333	0.0003024
cds-WP_003725496.1	8	2.5867	0.364437	0.364437	0.00029375
cds-WP_003734857.1	2	2.58503	0.1484	0.1484	0.00044345
pflA	4	2.57187	0.92375	0.07625	0.000287
atpA	1	2.56864	0.963	0.037	0.00068
cds-WP_003724266.1	3	2.56703	0.3766	0.3766	0.000432033
cds-WP_003722776.1	2	2.56384	0.33775	0.33775	0.00359585
trpE	2	2.56067	0.3475	0.3475	6.495e-05
cds-WP_074388213.1	1	2.55596	0.037	0.037	0.000225
cds-LMOF2365_RS00790	1	2.54363	0.88	0.12	0.000109
cds-WP_003726763.1	3	2.5391	0.966	0.034	0.00136033
cds-WP_010958851.1	6	2.53611	0.4598	0.4598	0.0002504
cds-WP_012681402.1	3	2.51428	0.932	0.068	0.000628333
cds-WP_003725193.1	9	2.49485	0.3384	0.3384	0.000393156
cds-WP_010958987.1	12	2.49485	0.291583	0.291583	0.000285625
cds-WP_010958741.1	6	2.49485	0.3994	0.3994	0.000386633
cds-WP_003726482.1	1	2.4828	0.139	0.139	0.000148
iolD	3	2.47237	0.759333	0.240667	0.000323
cds-WP_003726262.1	1	2.46725	0.102	0.102	0.000258
cds-WP_003723315.1	3	2.46218	0.926	0.074	0.000874333
cds-WP_003726603.1	1	2.44855	0.944	0.056	0.000716
cds-WP_003725154.1	1	2.44491	0.213	0.213	8.77e-05
cds-WP_003734244.1	2	2.43652	0.9765	0.0235	0.0006077
cds-WP_010958758.1	4	2.42366	0.89575	0.10425	0.0002423
fliF	1	2.42251	0.0556	0.0556	0.000592
cds-WP_003728416.1	1	2.38828	0.713	0.287	7.31e-05
ftsE	1	2.38405	0.926	0.074	0.000652
cds-WP_010958749.1	1	2.37572	0.981	0.019	9.54e-07
murA	2	2.36051	0.972	0.028	0.000199
cds-WP_003725316.1	1	2.35952	0.972	0.028	0.000118
cds-WP_003724634.1	3	2.35655	0.873333	0.126667	0.000502333
cds-WP_010958803.1	1	2.35556	0.963	0.037	0.000273
cds-WP_003728148.1	1	2.33913	0.852	0.148	0.000308
cds-WP_003724047.1	1	2.33536	0.954	0.046	0.000363
cds-WP_003725498.1	1	2.33161	0.685	0.315	4.12e-05
flgE	1	2.33068	0.954	0.046	0.000358
cds-WP_003726729.1	2	2.32148	0.0324	0.0324	0.0001377
cds-WP_003726725.1	1	2.31876	0.907	0.093	9.21e-05
cds-WP_003721673.1	3	2.31785	0.888667	0.111333	0.000421333
cds-WP_003725762.1	1	2.31605	0.213	0.213	4.77e-05
yycH	4	2.30364	0.70375	0.29625	0.0006475
cds-WP_010958854.1	2	2.30364	0.04165	0.04165	0.00013825
recA	1	2.30364	0.037	0.037	4.11e-05
cds-WP_003734612.1	1	2.30364	0.037	0.037	4.03e-05
cds-WP_003721552.1	3	2.30364	0.3425	0.3425	0.000615933
cds-WP_010959106.1	1	2.30364	0.037	0.037	4.53e-05
cds-WP_003724866.1	1	2.30364	0.037	0.037	4.21e-05
hisC	1	2.30364	0.037	0.037	3.31e-05
cds-WP_003741674.1	1	2.30364	0.037	0.037	4.23e-05
cds-WP_003731682.1	1	2.30364	0.037	0.037	4.06e-05
tkt	4	2.30364	0.5069	0.4931	0.0004166
cds-WP_010959103.1	1	2.30364	0.037	0.037	4.63e-05
cds-WP_003724409.1|cds-WP_003727213.1|cds-WP_003743711.1|cds-WP_003724412.1|cds-LMOF2365_RS14830|cds-WP_003721792.1|cds-WP_003721793.1|mogR	1	2.30364	0.037	0.037	4.12e-05
cds-WP_010958769.1	2	2.30364	0.4905	0.4905	2.3885e-05
pflB	1	2.30364	0.037	0.037	3e-05
cds-WP_010958695.1	1	2.30364	0.037	0.037	6.45e-05
cds-WP_003744357.1	1	2.30364	0.037	0.037	6.32e-05
cds-WP_003734482.1	1	2.30364	0.037	0.037	6.82e-05
prfA	1	2.30364	0.037	0.037	6.49e-05
cds-WP_009929777.1	2	2.30364	0.4955	0.4955	5.39e-05
cds-WP_003725519.1	1	2.30364	0.037	0.037	6.45e-05
fdhF	2	2.30364	0.05555	0.05555	0.0001464
codY	1	2.30364	0.037	0.037	6.19e-05
pcrA	1	2.30364	0.037	0.037	5.5e-05
menH	1	2.30364	0.037	0.037	4.04e-05
pta	1	2.30364	0.037	0.037	4.1e-05
cds-WP_003726344.1	1	2.30364	0.037	0.037	4.06e-05
cds-WP_010958828.1	1	2.30364	0.037	0.037	4.08e-05
cds-WP_003730902.1	2	2.30364	0.037	0.037	3.82e-05
cds-WP_003724456.1	1	2.30364	0.037	0.037	4.05e-05
cds-WP_010959093.1	1	2.30364	0.037	0.037	2.94e-05
cds-WP_010958785.1	2	2.30364	0.037	0.037	9.165e-05
cds-WP_003725746.1	1	2.30364	0.037	0.037	2.45e-05
dnaE	1	2.30364	0.037	0.037	3.05e-05
cds-WP_003734200.1	1	2.30364	0.037	0.037	3.36e-05
cds-WP_010958778.1	5	2.30364	0.5833	0.4167	0.00042858
cds-WP_003724975.1	1	2.30364	0.037	0.037	3.94e-05
cds-WP_009917376.1	5	2.30364	0.7592	0.2408	0.0003759
cds-WP_003734607.1	1	2.30364	0.037	0.037	3.89e-05
cds-WP_003724915.1	1	2.30364	0.037	0.037	4e-05
cds-WP_003728022.1	1	2.30364	0.037	0.037	4.24e-05
cds-LMOF2365_RS08780	1	2.30364	0.037	0.037	4.24e-05
spxA	1	2.30364	0.037	0.037	5.11e-05
cds-WP_003727449.1	1	2.30364	0.037	0.037	4.47e-05
cds-WP_014654212.1	1	2.30364	0.037	0.037	4.7e-05
cds-WP_003728007.1	1	2.30364	0.037	0.037	4.3e-05
cds-WP_003722069.1	1	2.30364	0.037	0.037	4.09e-05
cds-WP_003724538.1	1	2.30364	0.037	0.037	4.26e-05
cds-WP_010958796.1	1	2.30364	0.037	0.037	4.49e-05
cds-LMOF2365_RS14815	1	2.30364	0.037	0.037	4.89e-05
cds-WP_003728098.1	1	2.30364	0.037	0.037	4.38e-05
cydD	1	2.30364	0.037	0.037	4.81e-05
cds-WP_009929083.1	1	2.30364	0.037	0.037	4.5e-05
hisB	1	2.30364	0.037	0.037	4.45e-05
cds-WP_010959098.1	1	2.30364	0.037	0.037	4.02e-05
purE	1	2.30364	0.037	0.037	3.74e-05
cds-WP_003724576.1	1	2.30364	0.037	0.037	3.57e-05
aroB	1	2.30364	0.037	0.037	3.63e-05
cds-WP_003727958.1	1	2.30364	0.037	0.037	3.78e-05
recF	2	2.30364	0.4815	0.4815	0.0002671
cds-WP_223197127.1	1	2.30364	0.037	0.037	3.65e-05
cds-WP_003724725.1	2	2.30364	0.0324	0.0324	0.0007081
cds-WP_010959110.1	1	2.30364	0.037	0.037	4.95e-05
cds-WP_003722977.1	1	2.30364	0.037	0.037	4.97e-05
inlC	1	2.30364	0.037	0.037	5.03e-05
mutL	1	2.30364	0.037	0.037	4.85e-05
cds-WP_003726320.1	1	2.30364	0.037	0.037	4.4e-05
cds-WP_010958770.1	1	2.30364	0.037	0.037	5.98e-05
cds-WP_003724095.1	1	2.30364	0.037	0.037	5.92e-05
cds-WP_010958874.1	1	2.30364	0.037	0.037	5.7e-05
cds-WP_010958777.1	1	2.30364	0.037	0.037	5.96e-05
dltA	1	2.30364	0.037	0.037	6.07e-05
cds-WP_003724388.1	3	2.29243	0.932	0.068	0.000606667
cds-WP_003724941.1	2	2.29073	0.4955	0.4955	0.00010635
cds-WP_003726670.1	3	2.28735	0.954	0.046	0.000274333
cds-WP_003724705.1	2	2.28483	0.088	0.088	0.000235
cds-WP_003734380.1	1	2.25493	0.926	0.074	2.61e-05
secE	2	2.25414	0.9445	0.0555	0.00069565
cds-WP_003726117.1	1	2.23582	0.917	0.083	7.96e-05
cds-WP_003724779.1	1	2.22257	0.954	0.046	0.000348
cds-WP_010958723.1	2	2.20901	0.09725	0.09725	0.000931
trmD	3	2.19791	0.895	0.105	0.0001198
esaA	1	2.19382	0.972	0.028	0.000318
cds-WP_003721237.1	1	2.18842	0.88	0.12	5.56e-05
cds-WP_003726575.1	1	2.18776	0.972	0.028	4.3e-05
essC	1	2.18442	0.713	0.287	6.43e-05
cds-WP_003725026.1	3	2.17783	0.0770333	0.0770333	0.000224327
cds-WP_010958850.1	1	2.1707	0.037	0.037	0.000782
cds-WP_010959104.1	1	2.1549	0.0648	0.0648	0.000329
dapB|cds-WP_003726315.1	1	2.1512	0.963	0.037	0.000639
pgmB	1	2.14509	0.472	0.472	0.000256
cds-WP_003724836.1	3	2.11805	0.0617333	0.0617333	0.000669
cds-WP_003726417.1	3	2.10735	0.935	0.065	0.000564667
cds-WP_003725541.1	3	2.09583	0.321	0.321	0.000364333
cds-WP_003721565.1	1	2.09583	0.0185	0.0185	0.000128
cds-WP_003724418.1	3	2.09313	0.0277667	0.0277667	0.000305333
cds-WP_003725019.1	1	2.09313	0.0185	0.0185	0.000307
dxs	1	2.09313	0.0185	0.0185	0.000306
cds-WP_009928943.1	1	2.09313	0.0185	0.0185	0.00029
cds-WP_010958686.1	2	2.09313	0.0185	0.0185	0.0005735
cds-WP_003724557.1	5	2.08938	0.9756	0.0244	0.00047556
cds-WP_003740448.1	2	2.08938	0.9535	0.0465	0.0001246
cds-WP_010958680.1	1	2.08938	0.981	0.019	6.98e-05
hisG	1	2.08938	0.981	0.019	9.71e-05
purB	2	2.08938	0.963	0.037	0.0001765
cds-WP_003734243.1	1	2.08938	0.981	0.019	8.47e-05
cds-WP_003724354.1	1	2.08938	0.981	0.019	6.11e-05
lplA2	1	2.08938	0.981	0.019	8.87e-05
cds-WP_003725332.1	4	2.08672	0.97875	0.02125	0.000412
rhaB	1	2.08672	0.981	0.019	0.000262
cds-WP_003740514.1	1	2.08672	0.981	0.019	0.000251
cds-WP_003726601.1	3	2.08619	0.654267	0.345733	0.000659333
cds-WP_003728019.1	2	2.07727	0.9395	0.0605	0.00057395
cds-WP_014929278.1	1	2.0716	0.972	0.028	0.000593
cds-WP_003728013.1	1	2.04479	0.963	0.037	0.000455
fmt	1	2.03339	0.981	0.019	6.43e-05
cds-WP_003734390.1	1	2.03339	0.981	0.019	7.29e-05
pstB	3	2.02687	0.558333	0.441667	0.0002302
lieB	1	2.01637	0.926	0.074	0.00135
cds-WP_003727584.1	1	2.01502	0.0185	0.0185	0.00103
cds-WP_003731803.1	1	2.01144	0.352	0.352	5.38e-05
cds-WP_003724944.1	1	2.00174	0.926	0.074	3.19e-05
cds-WP_010958988.1	13	2	0.146062	0.146062	0.000301446
cds-WP_003727174.1	2	1.9914	0.9675	0.0325	0.00010025
cds-WP_003725525.1	1	1.98716	0.954	0.046	6.99e-05
cds-WP_003726296.1	1	1.98716	0.972	0.028	0.00014
pgpH	2	1.98716	0.47225	0.47225	0.00187791
aroE	2	1.97469	0.49525	0.49525	0.0004615
cds-WP_003718261.1	2	1.97062	0.5045	0.4955	0.000492
motB	1	1.97062	0.972	0.028	0.00093
cds-WP_003724931.1	2	1.96257	0.949	0.051	0.0010225
cds-WP_010958676.1	1	1.96257	0.972	0.028	0.00142
actA	1	1.93554	0.972	0.028	0.00233
purR	2	1.93181	0.9395	0.0605	0.0005225
cds-WP_003725724.1	1	1.92445	0.778	0.222	2.18e-05
cds-WP_012681273.1	1	1.92445	0.917	0.083	0.000439
cds-WP_003723656.1	1	1.92082	0.935	0.065	0.000615
cds-WP_003726348.1	1	1.91364	0.917	0.083	2.19e-05
cds-WP_003724564.1	1	1.91364	0.972	0.028	0.00136
cds-WP_003725868.1	1	1.91009	0.111	0.111	0.000145
yaaA	4	1.90658	0.96075	0.03925	0.000685283
cds-WP_003725511.1	3	1.8962	0.0432	0.0432	0.000645333
gcvT	1	1.8962	0.037	0.037	0.00148
cds-WP_003725390.1	3	1.88273	0.0771667	0.0771667	0.000259333
aroA	1	1.85699	0.972	0.028	5.08e-05
cds-WP_003724570.1	4	1.84771	0.701375	0.298625	0.000894
pyrF	3	1.82974	0.926	0.074	0.000385133
cds-WP_003727101.1	2	1.82391	0.9765	0.0235	0.000560272
map	4	1.80967	0.9535	0.0465	0.00122377
cds-WP_003726378.1	1	1.79048	0.935	0.065	0.00035
cds-WP_003725842.1	1	1.767	0.0556	0.0556	6.04e-05
cds-WP_010959011.1	1	1.74232	0.944	0.056	0.000718
cds-WP_003725114.1	1	1.73283	0.12	0.12	0.000191
cshA	1	1.73283	0.972	0.028	0.00122
cds-WP_003725037.1	2	1.72584	0.954	0.046	0.0005805
cds-WP_003734539.1	1	1.72125	0.0278	0.0278	0.000161
inlH	1	1.72125	0.0278	0.0278	0.000161
cds-WP_003724211.1	1	1.72125	0.0278	0.0278	0.000161
cds-WP_003728424.1	1	1.7167	0.954	0.046	0.00154
lepA	3	1.71444	0.354867	0.354867	0.000304333
cbiB	3	1.71444	0.0247	0.0247	0.000566667
lap	1	1.71444	0.954	0.046	0.000103
xseA	2	1.70115	0.9675	0.0325	0.000615
cds-WP_003740459.1	1	1.70115	0.0278	0.0278	0.000308
cds-WP_010958816.1	1	1.69465	0.0926	0.0926	0.000103
pyrH|frr	1	1.6925	0.963	0.037	0.00034
metK	1	1.68825	0.963	0.037	0.000995
hemW	3	1.66154	0.617167	0.382833	0.00206233
walK	3	1.61979	0.910333	0.0896667	0.000304133
cds-WP_003728112.1	1	1.60555	0.935	0.065	0.000175
chiA	1	1.60033	0.963	0.037	0.000367
thiD	3	1.5986	0.0278	0.0278	9.79e-05
cds-WP_003724292.1	1	1.59688	0.0278	0.0278	0.000166
rpsJ	1	1.59346	0.963	0.037	0.000912
cds-WP_003721680.1	1	1.59176	0.972	0.028	0.00248
cds-WP_003724713.1	1	1.59176	0.972	0.028	0.00041
gap	1	1.59176	0.972	0.028	0.00109
cds-WP_003734682.1	1	1.57675	0.972	0.028	0.00055
cds-WP_003727400.1	1	1.55284	0.926	0.074	0.000192
cds-WP_003734360.1	5	1.51286	0.23148	0.23148	0.00142584
cds-WP_003726678.1	2	1.51286	0.5139	0.4861	0.0004815
cds-WP_003744245.1	6	1.50724	0.6343	0.3657	0.00164117
cds-WP_003722911.1	1	1.49757	0.944	0.056	0.000113
celB	1	1.49621	0.981	0.019	0.000369
ligA	1	1.49349	0.981	0.019	0.000104
cds-WP_003725128.1	1	1.4908	0.981	0.019	0.000769
cds-WP_010958895.1	1	1.48149	0.963	0.037	0.000315
cds-WP_003728432.1	1	1.48149	0.13	0.13	1.97e-05
cds-WP_003721819.1	2	1.48017	0.9675	0.0325	0.000516
cds-WP_003718298.1	1	1.48017	0.981	0.019	0.000859
cds-WP_003723655.1	1	1.4698	0.972	0.028	0.00154
cds-WP_003728099.1	1	1.45593	0.0463	0.0463	0.000219
cds-WP_003734295.1	2	1.45593	0.0324	0.0324	0.000222
tsaD	1	1.45593	0.0463	0.0463	0.000242
cds-WP_003725919.1	2	1.45593	0.50015	0.49985	0.0001291
cds-WP_226989712.1	1	1.45346	0.0463	0.0463	0.00122
cds-WP_010958776.1	2	1.44612	0.963	0.037	0.0008335
rpiA	1	1.43652	0.889	0.111	4.01e-05
cds-WP_003727484.1	1	1.43415	0.0185	0.0185	0.000868
cds-WP_003727117.1	1	1.43415	0.981	0.019	0.00086
cds-WP_003727318.1	3	1.42366	0.0370333	0.0370333	0.001268
cds-WP_010958985.1	3	1.42366	0.0370333	0.0370333	0.001268
rpmH	2	1.42251	0.47675	0.47675	0.0013105
cds-WP_010958952.1	1	1.41908	0.0648	0.0648	0.000258
cds-WP_003734497.1	1	1.41005	0.935	0.065	1.5e-05
cds-WP_003740367.1	1	1.40671	0.981	0.019	0.000449
cds-WP_010959006.1	1	1.39577	0.0556	0.0556	0.000908
cds-WP_010959059.1	1	1.33536	0.963	0.037	0.00106
cds-WP_003728363.1	1	1.33161	0.944	0.056	0.000971
cds-WP_010959113.1	3	1.3279	0.0463	0.0463	0.00168
guaB	1	1.31426	0.963	0.037	0.000546
cds-WP_003725002.1	1	1.31336	0.926	0.074	0.000556
cds-WP_003724185.1	1	1.3098	0.037	0.037	7.19e-05
cds-WP_003734936.1	1	1.28819	0.981	0.019	0.00026
cds-WP_003724539.1	1	1.28819	0.0185	0.0185	0.00024
cds-WP_003724993.1	2	1.28735	0.49525	0.49525	0.00517
cds-LMOF2365_RS02555|cds-WP_003734779.1	2	1.28067	0.02315	0.02315	0.00219
cds-WP_003726463.1|cds-LMOF2365_RS00790	1	1.28067	0.0185	0.0185	0.00294
cds-WP_003730835.1	1	1.25806	0.963	0.037	0.00202
mfd	1	1.25414	0.981	0.019	0.00144
cds-WP_010959039.1	1	1.25414	0.981	0.019	0.00143
cds-WP_003734242.1	2	1.25104	0.963	0.037	0.000604
cds-WP_003725530.1	1	1.24718	0.972	0.028	0.00132
cds-WP_003725908.1	1	1.24489	0.0463	0.0463	4.91e-05
trpA|trpB	1	1.24336	0.972	0.028	0.00115
mraY	1	1.24033	0.981	0.019	0.00243
grpE	1	1.23433	0.0185	0.0185	0.000717
cds-WP_003724350.1	1	1.22915	0.981	0.019	0.000113
cds-WP_003725303.1	1	1.22915	0.981	0.019	0.00013
cds-WP_003731548.1	1	1.22548	0.963	0.037	0.000293
cds-WP_003727511.1	4	1.22475	0.94425	0.05575	0.000261925
cds-WP_003734723.1	1	1.22257	0.935	0.065	0.000714
cds-WP_003730756.1	1	1.21681	0.963	0.037	0.000329
cds-WP_003727637.1	1	1.21538	0.0278	0.0278	0.00373
cds-WP_003727380.1	1	1.21112	0.0278	0.0278	0.00121
recG	4	1.21042	0.740375	0.259625	0.00123375
cds-WP_003724251.1	2	1.20971	0.921	0.079	0.0003515
cds-WP_003724835.1	1	1.1831	0.972	0.028	0.000852
cds-WP_003726304.1	1	1.18177	0.0556	0.0556	6.73e-05
cds-WP_003728076.1	1	1.17393	0.935	0.065	0.000444
coaBC	1	1.17328	0.963	0.037	0.000638
cds-WP_003726362.1	1	1.16685	0.833	0.167	1.62e-05
cds-WP_003729830.1	1	1.16368	0.796	0.204	7.92e-05
cds-WP_003725876.1|leuB	2	1.15614	0.949	0.051	0.001192
cds-WP_003725526.1	6	1.11862	0.955167	0.0448333	0.00126983
cds-WP_010959090.1	3	1.11862	0.6355	0.3645	0.000626913
topA	1	1.11805	0.963	0.037	0.000116
cds-WP_010958780.1	2	1.1107	0.972	0.028	0.0003305
cds-WP_010958820.1	1	1.11014	0.981	0.019	0.000828
cds-WP_003730266.1	1	1.11014	0.981	0.019	0.000813
cds-WP_003724257.1	1	1.10902	0.926	0.074	0.000134
spoVG	1	1.10902	0.954	0.046	0.000174
cds-WP_003730731.1	2	1.10846	0.0278	0.0278	0.000824
cds-WP_003726739.1	1	1.10846	0.0278	0.0278	0.000827
mdrM	1	1.10846	0.0278	0.0278	0.000809
cds-WP_003727320.1	2	1.10347	0.9585	0.0415	0.001955
cds-WP_003734273.1	3	1.098	0.910333	0.0896667	0.000706933
cds-WP_003726833.1	1	1.09691	0.972	0.028	0.000434
cds-WP_003726404.1	2	1.07469	0.963	0.037	0.0009145
cds-WP_003726689.1	1	1.07314	0.954	0.046	3.07e-05
cds-WP_003725876.1	2	1.06651	0.49525	0.49525	0.000443
cds-WP_003724223.1	1	1.06248	0.926	0.074	0.000167
cds-WP_003724817.1	2	1.05502	0.9765	0.0235	0.00237
cds-WP_014929209.1	2	1.0511	0.954	0.046	0.0003275
cds-WP_003724765.1	1	1.04001	0.917	0.083	0.000455
lin	1	1.03527	0.972	0.028	0.000498
rsgA	1	1.03386	0.963	0.037	0.000609
xerC	1	1.01682	0.0185	0.0185	0.000862
cds-WP_014654300.1	1	1.01682	0.0185	0.0185	0.000836
cds-WP_003726538.1	1	1.01682	0.0185	0.0185	0.000841
cds-WP_003728238.1	1	1.01682	0.0185	0.0185	0.000836
cds-WP_003724412.1	1	1.01682	0.0185	0.0185	0.00084
cds-WP_003727859.1	1	1.01682	0.0185	0.0185	0.000862
cds-WP_003726497.1	1	1.01682	0.0185	0.0185	0.000847
cds-WP_010958755.1	1	1.01682	0.0185	0.0185	0.000845
cds-WP_010958819.1	1	1.01682	0.0185	0.0185	0.000843
cds-WP_003724264.1	1	1.01682	0.0185	0.0185	0.00084
cds-WP_003734704.1	1	1.01682	0.0185	0.0185	0.000832
cds-WP_003727076.1|cds-WP_003726344.1	1	1.01682	0.0185	0.0185	0.000862
cds-WP_072572675.1	1	1.01682	0.0185	0.0185	0.00086
cds-WP_014929240.1	1	1.01323	0.917	0.083	0.000122
cds-WP_003726424.1	2	1.00745	0.49075	0.49075	0.001582
cds-WP_003723874.1	5	0.9914	0.95	0.05	0.0004506
uvrB	1	0.987163	0.926	0.074	0.000272
sufC	1	0.982967	0.935	0.065	0.000107
ccpA	1	0.982967	0.0185	0.0185	0.00117
greA	4	0.970616	0.9465	0.0535	0.0009615
cds-WP_003726241.1	1	0.970616	0.963	0.037	0.000485
cds-WP_003725038.1	1	0.966576	0.037	0.037	0.00271
cds-WP_010958732.1	2	0.958607	0.037	0.037	0.00123
cds-WP_003723268.1	1	0.954677	0.0185	0.0185	0.000201
cds-WP_003731282.1	1	0.954677	0.0185	0.0185	0.000214
srtB	1	0.954677	0.0185	0.0185	0.000217
cds-WP_003727867.1	1	0.954677	0.0185	0.0185	0.00022
cds-WP_010958961.1	1	0.954677	0.0185	0.0185	0.000235
cds-WP_010958692.1	1	0.954677	0.0185	0.0185	0.000223
recN	1	0.954677	0.0185	0.0185	0.000214
cds-WP_003731599.1	1	0.954677	0.0185	0.0185	0.000208
cds-WP_003741050.1	1	0.954677	0.0185	0.0185	0.000208
cds-WP_003721367.1	1	0.954677	0.0185	0.0185	0.000203
rnhC	1	0.954677	0.0185	0.0185	0.000221
mgsA	1	0.954677	0.0185	0.0185	0.000218
cds-WP_010958843.1	1	0.954677	0.0185	0.0185	0.000228
eno	2	0.954677	0.49525	0.49525	0.0011825
rsmD	1	0.954677	0.0185	0.0185	0.000227
cds-WP_003726490.1	1	0.954677	0.0185	0.0185	0.00023
cds-WP_003725960.1	1	0.954677	0.0185	0.0185	0.00026
cds-WP_003727831.1	1	0.954677	0.0185	0.0185	0.00027
cds-WP_010958974.1	1	0.954677	0.0185	0.0185	0.000251
cds-WP_003725974.1	1	0.954677	0.0185	0.0185	0.000234
cds-WP_010959051.1	1	0.954677	0.0185	0.0185	0.000229
hemL	4	0.946922	0.935	0.065	0.00049725
cds-WP_003728277.1	1	0.935542	0.972	0.028	0.000435
cds-WP_003727949.1	1	0.931814	0.954	0.046	0.000109
csoR	1	0.928118	0.954	0.046	3.43e-05
cds-WP_003724999.1	1	0.924453	0.963	0.037	5.38e-05
cds-WP_003721468.1	2	0.91364	0.9675	0.0325	0.00253
pdhA	2	0.906578	0.981	0.019	0.000348
fliM	1	0.906578	0.963	0.037	0.000285
cds-WP_003726152.1|cds-WP_003726153.1	1	0.853872	0.963	0.037	0.000123
cds-WP_003722739.1	1	0.850781	0.954	0.046	0.00136
cds-WP_003731066.1	1	0.847712	0.944	0.056	0.000179
cds-WP_003734789.1	1	0.844664	0.0185	0.0185	0.00031
cds-WP_010958775.1	1	0.844664	0.0185	0.0185	0.000327
cds-WP_003727845.1	2	0.838632	0.0324	0.0324	0.0015881
flgK	1	0.818156	0.963	0.037	0.000214
cds-WP_003734597.1	1	0.818156	0.954	0.046	0.000338
cds-WP_003722728.1	2	0.801343	0.9765	0.0235	0.00045
cds-WP_003723256.1	3	0.785156	0.932333	0.0676667	0.0001612
rplD	1	0.779892	0.944	0.056	0.000436
cds-WP_003726668.1	1	0.777284	0.898	0.102	7e-05
cds-WP_003724711.1	1	0.737549	0.944	0.056	0.000222
cds-WP_003722078.1	1	0.735182	0.972	0.028	7.09e-06
fabF	1	0.735182	0.972	0.028	4.67e-07
cds-WP_003726373.1	1	0.718967	0.954	0.046	0.000445
lpdA	1	0.716699	0.88	0.12	0.000112
guaA	1	0.714443	0.843	0.157	0.000622
cds-WP_003726669.1	3	0.694649	0.941	0.059	0.0002284
cds-WP_003721457.1	1	0.692504	0.963	0.037	3.39e-05
cds-WP_003734744.1	1	0.688246	0.954	0.046	7.87e-05
cds-WP_010959053.1	1	0.68403	0.037	0.037	0.000145
cds-WP_003724707.1	1	0.68403	0.037	0.037	0.000153
cds-WP_003728291.1	1	0.68403	0.037	0.037	0.000149
motA	1	0.68403	0.037	0.037	0.000134
gcvPB	1	0.68403	0.037	0.037	0.000148
ilvA	1	0.675718	0.944	0.056	0.000431
cds-WP_003726653.1	2	0.667562	0.963	0.037	0.000498
chbG	1	0.667562	0.0185	0.0185	0.000831
argF|cds-WP_003725999.1	1	0.638272	0.898	0.102	6.87e-05
cds-WP_003728067.1	1	0.619789	0.0278	0.0278	0.00182
clpP	1	0.61261	0.954	0.046	7.08e-05
cds-WP_003736234.1	1	0.603801	0.537	0.463	6.87e-05
cds-WP_003725918.1	2	0.581699	0.944	0.056	0.0001035
cds-WP_009917534.1	2	0.580044	0.963	0.037	0.001211
cds-WP_003726662.1	1	0.578396	0.963	0.037	0.00173
cds-WP_003723418.1	1	0.573489	0.907	0.093	3.79e-05
cds-WP_003724474.1	1	0.570248	0.0185	0.0185	0.00135
cds-WP_003724285.1	1	0.563837	0.972	0.028	0.000356
murC	1	0.555955	0.926	0.074	0.00113
cds-WP_003740511.1	1	0.555955	0.972	0.028	0.00128
nusA|cds-WP_003726536.1	1	0.554396	0.944	0.056	0.000871
cds-WP_003725575.1	1	0.551294	0.907	0.093	0.000152
cds-WP_003734213.1	1	0.545155	0.972	0.028	6.97e-06
cds-WP_010958677.1	1	0.540608	0.0185	0.0185	0.00028
cds-WP_010958871.1	1	0.527244	0.954	0.046	0.000977
cds-WP_003727275.1	1	0.518557	0.972	0.028	0.000113
cds-WP_003726007.1	1	0.514279	0.907	0.093	0.000606
cds-WP_003728415.1	1	0.492144	0.954	0.046	0.000155
cds-WP_003726004.1	1	0.484126	0.935	0.065	0.000574
citZ	1	0.478862	0.0185	0.0185	0.00188
cds-WP_010958694.1	1	0.478862	0.0185	0.0185	0.00189
treR	1	0.478862	0.0185	0.0185	0.00186
leuC	1	0.478862	0.0185	0.0185	0.00186
cds-WP_003724983.1	1	0.478862	0.0185	0.0185	0.00184
hprK	1	0.478862	0.0185	0.0185	0.00185
cds-WP_003726458.1	1	0.478862	0.0185	0.0185	0.00185
qoxB	1	0.462181	0.954	0.046	0.000536
cds-WP_003726762.1	1	0.460924	0.907	0.093	0.000108
rplC	1	0.438899	0.907	0.093	1.59e-05
