## Supplementary table 4 for "Contrasting genes conferring short and long-term biofilm adaptation in *Listeria*"

### Sheet: biofilm37_summary
gene	hits	maxp	avg_af	avg_maf	avg_beta
cds-WP_003724232.1	4	8.71444	0.4445	0.4445	0.000291375
cds-WP_003726515.1	2	8.61083	0.5785	0.4215	0.000222
cds-WP_003728068.1	4	8.48812	0.083425	0.083425	0.000244925
tpiA	4	8.48812	0.62025	0.37975	0.00036275
gpmI	5	8.04576	0.5446	0.4554	0.0004214
cds-WP_003734406.1	2	7.78252	0.3935	0.3935	0.000165
cds-WP_003724251.1	3	7.70333	0.475333	0.475333	0.000264067
cds-WP_003725341.1	1	7.46344	0.204	0.204	0.000144
lapB	4	7.42136	0.185125	0.185125	0.0001074
cds-WP_003726690.1	4	7.29328	0.3425	0.3425	0.000444
aroC	3	7.24489	0.247	0.247	0.000237333
cds-WP_010959024.1	3	7.16877	0.231267	0.231267	0.000237367
cds-WP_003731310.1	2	7.13253	0.39825	0.39825	0.0004425
cds-WP_003725128.1	1	7.11238	0.231	0.231	0.00015
cds-WP_003726102.1	2	7.08778	0.1525	0.1525	0.0001405
cds-WP_003724931.1	2	7.0348	0.56	0.44	8.475e-05
rnr	1	7.0348	0.139	0.139	0.000129
cds-WP_010958819.1	2	7.01502	0.3425	0.3425	0.0001591
BONFERRONI SIGNIFICANCE THRESHOLD (6.97)
argH	2	6.90658	0.176	0.176	0.0004225
cds-LMOF2365_RS02365	13	6.89279	0.287662	0.287662	0.000196031
cds-WP_003727868.1	3	6.8729	0.913667	0.0863333	0.000322033
mgtA	4	6.84466	0.412	0.412	6.08e-05
cds-WP_003727569.1	2	6.83268	0.5645	0.4355	0.0005485
cds-WP_003721442.1	5	6.82681	0.55	0.45	0.00019582
cds-WP_003727585.1	3	6.76447	0.46	0.46	0.000143367
cds-WP_010958835.1	2	6.75203	0.3334	0.3334	0.0002475
cds-WP_003724918.1	2	6.72584	0.7085	0.2915	8.625e-05
cds-WP_010958967.1	4	6.70997	0.1179	0.1179	0.0003465
cds-WP_003727177.1	3	6.69465	0.256333	0.256333	0.000444833
cds-WP_009927841.1	3	6.66756	0.401333	0.401333	0.000132367
cds-WP_003724866.1	13	6.64397	0.354077	0.354077	0.000231231
cds-WP_003725173.1	2	6.5986	0.801	0.199	0.000987
parE	4	6.59346	0.2665	0.2665	0.00037245
cds-WP_003726497.1	1	6.58503	0.787	0.213	1.59e-05
ppdK	1	6.57187	0.435	0.435	6.45e-05
cds-WP_003731393.1	3	6.52143	0.534	0.466	0.000503133
cds-WP_003724959.1	1	6.51713	0.167	0.167	0.000118
cds-WP_009928121.1	2	6.49214	0.1345	0.1345	0.0002195
parC	3	6.46471	0.783667	0.216333	0.000352
cds-WP_003721252.1	4	6.42829	0.345	0.345	0.000231
cds-WP_003725196.1	4	6.42829	0.345	0.345	0.000231
cds-WP_003725847.1	1	6.35067	0.398	0.398	1.18e-05
manA	1	6.34872	0.787	0.213	0.000176
cds-WP_010958939.1	5	6.33255	0.12232	0.12232	0.00016366
cds-WP_003726482.1	3	6.32883	0.133	0.133	0.000244333
cds-WP_003725369.1	1	6.31785	0.204	0.204	0.000143
cds-WP_003724502.1	2	6.31695	0.176	0.176	0.000135995
cds-WP_003733207.1	4	6.31515	0.1135	0.1135	0.0005635
cds-WP_003724785.1	2	6.28904	0.176	0.176	0.0001111
cobA	2	6.2668	0.12025	0.12025	0.000204345
cds-WP_003741050.1	5	6.26281	0.3243	0.3243	0.00016133
cds-WP_003727603.1	1	6.18842	0.231	0.231	8.53e-05
cds-WP_003721851.1	2	6.17587	0.4398	0.4398	0.000306
cds-WP_003727114.1	3	6.06753	0.456667	0.456667	0.000171463
cds-WP_010958709.1	2	6.03621	0.139	0.139	0.0003415
cds-WP_009928226.1	1	6.01637	0.37	0.37	8.61e-06
cds-WP_010958741.1	9	6.01368	0.120311	0.120311	0.000255056
cds-WP_010958988.1	9	6.01368	0.0967333	0.0967333	0.000361556
rlmN	7	6.01368	0.683857	0.316143	0.000337657
cds-WP_003724362.1	7	6.01233	0.892857	0.107143	0.000712
cds-WP_003724292.1	4	6.007	0.523075	0.476925	0.000317
cds-WP_003724791.1	4	5.99568	0.632	0.368	0.000141227
cds-WP_003725304.1	2	5.97881	0.662	0.338	0.0001215
cds-WP_003724277.1	2	5.9431	0.204	0.204	0.00018
cds-WP_003725571.1	1	5.88606	0.565	0.435	5.2e-05
cds-WP_003727320.1	5	5.87615	0.376	0.376	0.0003806
isdE	1	5.85078	0.157	0.157	0.000297
trxB	1	5.82391	0.176	0.176	0.000505
cysS	1	5.79317	0.12	0.12	0.000171
cds-WP_074388213.1	5	5.79048	0.39252	0.39252	0.00010792
cds-WP_003728139.1	7	5.73049	0.305571	0.305571	8.67429e-05
cds-WP_003726078.1	6	5.69037	0.0958	0.0958	0.000392883
ilvD	1	5.69037	0.13	0.13	6.54e-05
menG	1	5.66756	0.815	0.185	4.58e-06
cds-WP_010958723.1	1	5.64589	0.12	0.12	0.00053
eutJ	1	5.63451	0.13	0.13	0.000516
cds-WP_003725712.1	3	5.61618	0.3826	0.3826	0.000165447
iolA	2	5.61618	0.426	0.426	8.42e-05
cds-WP_003725842.1	3	5.5986	0.438	0.438	4.33633e-05
cds-WP_003721341.1	1	5.57025	0.88	0.12	0.000418
cds-WP_003724600.1	1	5.56067	0.87	0.13	0.000355
cds-WP_003724983.1	1	5.5544	0.111	0.111	0.00027
cds-WP_003740448.1	4	5.51145	0.30345	0.30345	0.0002699
cds-WP_003726645.1	4	5.49621	0.685075	0.314925	0.000571925
iolC	3	5.43771	0.126667	0.126667	0.000108267
cds-WP_003726304.1	1	5.42481	0.398	0.398	0.000103
gatC	1	5.42136	0.241	0.241	8.21e-05
cds-WP_010958879.1	1	5.40894	0.843	0.157	7.6e-05
cds-WP_010959063.1	1	5.40121	0.111	0.111	0.000144
cds-WP_010958726.1	2	5.40012	0.11115	0.11115	0.000235
cds-WP_010958812.1	1	5.38722	0.194	0.194	0.00043
ytoI	1	5.37366	0.102	0.102	0.000369
cds-WP_003724802.1	2	5.36552	0.08325	0.08325	0.00020705
cds-WP_003727115.1	3	5.36552	0.148	0.148	2.20267e-05
cds-WP_003740511.1	3	5.36552	0.422667	0.422667	0.000255033
cds-WP_010958824.1	1	5.36552	0.148	0.148	2.32e-05
secA	1	5.33348	0.157	0.157	0.00059
cds-WP_003724993.1	4	5.31785	0.3979	0.3979	7.02e-05
tkt	4	5.31247	0.3032	0.3032	0.000281325
cds-WP_003724601.1	2	5.29328	0.4815	0.4815	0.0002515
cds-WP_003725662.1	1	5.25571	0.861	0.139	0.000183
cds-WP_003725303.1	2	5.23807	0.347	0.347	0.00010843
cds-WP_003722911.1	2	5.23657	0.4675	0.4675	0.00016695
cds-WP_003731070.1	1	5.23657	0.102	0.102	0.000318
cds-WP_010958801.1	2	5.23657	0.1205	0.1205	0.000315
pcrA	4	5.22475	0.451325	0.451325	0.00053175
argR	2	5.18046	0.47225	0.47225	0.0007005
cds-WP_003724855.1	7	5.17718	0.242143	0.242143	0.000129276
cds-WP_003725328.1	3	5.1152	0.497	0.497	0.000254667
cds-WP_003724255.1	2	5.09691	0.25	0.25	1.04e-05
cds-WP_003734494.1	2	5.09691	0.602	0.398	0.000381445
cds-WP_003743853.1	2	5.09691	0.227	0.227	1.6215e-05
cds-WP_010958842.1	1	5.09691	0.25	0.25	8.52e-06
cds-WP_010958925.1	1	5.09691	0.25	0.25	1.18e-05
cds-WP_003727113.1	1	5.09474	0.139	0.139	6.17e-05
cds-WP_003727114.1|cds-WP_003727115.1	1	5.09474	0.139	0.139	6.36e-05
typA	7	5.0942	0.797571	0.202429	0.000378143
cds-WP_003725923.1	1	5.06753	0.556	0.444	5.22e-05
inlA	3	5.06098	0.475333	0.475333	9.55e-05
rho	1	5.0381	0.25	0.25	0.000199
cds-WP_003727292.1	2	5.02641	0.45815	0.45815	0.00015165
cds-WP_009918199.1	2	5.01323	0.5235	0.4765	5.0215e-05
cds-WP_003740731.1	1	4.96658	0.139	0.139	0.000149
cds-WP_003724320.1	1	4.95468	0.139	0.139	0.000295
cds-WP_003734611.1	1	4.94692	0.231	0.231	2.58e-05
cds-WP_003724624.1	1	4.93554	0.241	0.241	0.000358
cds-WP_003728185.1	1	4.91009	0.222	0.222	0.000197
cds-WP_003725031.1	1	4.88941	0.111	0.111	0.000142
cds-WP_003725398.1	1	4.88273	0.38	0.38	4.07e-05
cds-WP_003734243.1	4	4.87615	0.54425	0.45575	6.255e-05
cds-WP_003724421.1	1	4.8729	0.231	0.231	3.11e-05
cds-WP_003726108.1	2	4.84466	0.542	0.458	0.0001534
cds-WP_003726308.1	1	4.83565	0.0833	0.0833	0.00112
cds-WP_003730694.1	1	4.82391	0.907	0.093	0.000435
cds-WP_003721643.1	3	4.76955	0.873667	0.126333	0.000296667
cds-WP_010958816.1	3	4.75945	0.111033	0.111033	0.000168167
cds-WP_003731154.1	3	4.74232	0.438333	0.438333	0.000118967
cds-LMOF2365_RS00790	2	4.73993	0.44925	0.44925	0.000283
cds-WP_003724794.1	2	4.70333	0.5185	0.4815	0.0002175
cds-WP_003723512.1	2	4.67162	0.44425	0.44425	0.0001372
mutS	3	4.65365	0.0895667	0.0895667	0.000531667
actA	1	4.64782	0.852	0.148	0.000352
cds-WP_003726306.1	1	4.64782	0.12	0.12	0.000228
cds-WP_003724990.1	1	4.59688	0.102	0.102	0.0004
cds-WP_010958987.1	7	4.59688	0.145457	0.145457	0.000130357
cds-WP_003725572.1	1	4.58838	0.231	0.231	0.000123
cds-WP_014929163.1	15	4.54516	0.449387	0.449387	0.000306257
cds-WP_003731450.1	3	4.53611	0.910333	0.0896667	0.0002194
cds-WP_003734189.1	2	4.50724	0.2225	0.2225	0.000342
cds-WP_003731166.1	1	4.49214	0.0926	0.0926	0.000306
lgt	1	4.48945	0.148	0.148	3.29e-05
cds-LMOF2365_RS09185	168	4.46725	0.118639	0.118639	0.00080667
cds-WP_003725669.1	2	4.44977	0.50915	0.49085	0.00028555
cds-WP_003728148.1	6	4.43771	0.4706	0.4706	0.000158042
alsS	2	4.42946	0.11105	0.11105	1.735e-05
dhaL	2	4.35754	0.4535	0.4535	0.00011175
cds-WP_003740432.1	14	4.34294	0.217557	0.217557	0.000377209
cds-WP_010958989.1	14	4.34294	0.242657	0.242657	0.000348852
cds-WP_003721673.1	4	4.30539	0.884	0.116	0.00052465
iolB	1	4.29414	0.0926	0.0926	0.000206
cds-WP_003724955.1	1	4.29158	0.213	0.213	5.92e-05
cds-WP_003727498.1	2	4.25885	0.347	0.347	0.0002585
cds-WP_003728005.1	1	4.23958	0.889	0.111	4.86e-05
cds-WP_003730795.1	6	4.20343	0.208317	0.208317	0.00038295
cds-WP_003730795.1-2	6	4.20343	0.208317	0.208317	0.00038295
cds-WP_003728046.1	2	4.19246	0.06025	0.06025	0.000566
cds-WP_014929278.1	3	4.18977	0.774333	0.225667	4.41333e-05
cds-WP_003725397.1	1	4.17653	0.287	0.287	0.000128
cds-WP_003721328.1	2	4.15614	0.1113	0.1113	0.0001634
cbiD	3	4.13847	0.450667	0.450667	5.43333e-05
cds-WP_003724829.1	1	4.13847	0.889	0.111	0.000175
cds-WP_003724257.1	1	4.13608	0.574	0.426	0.000156
cds-WP_003734788.1	1	4.10568	0.88	0.12	3.44e-06
cds-WP_010959031.1	3	4.10458	0.956667	0.0433333	0.000511
nagA	1	4.10018	0.352	0.352	5.35e-05
cds-WP_003731402.1	4	4.09583	0.3195	0.3195	4.2575e-05
cydC	1	4.08355	0.0926	0.0926	3.36e-05
cds-WP_003721330.1	2	4.04431	0.48165	0.48165	0.000408
cds-WP_010958752.1	3	4.03574	0.938333	0.0616667	0.0003178
cds-WP_003725347.1	1	4.02965	0.806	0.194	5.33e-05
hisS	1	3.97881	0.935	0.065	0.000206
SUGGESTIVE SIGNIFICANCE THRESHOLD (3.97)
accD	1	3.95468	0.676	0.324	0.000243
ispG	1	3.94692	0.935	0.065	5.32e-05
eutH	3	3.93554	0.938333	0.0616667	0.0001653
cds-WP_003725569.1	1	3.92082	0.0741	0.0741	1.95e-05
cds-WP_010958669.1	2	3.92082	0.0741	0.0741	2.45e-05
cds-WP_003723946.1	3	3.8729	0.932	0.068	0.000710333
cds-WP_010958757.1	1	3.86646	0.5	0.5	1.9e-05
cds-WP_003734609.1	1	3.86328	0.157	0.157	0.000221
cds-WP_003724571.1	1	3.81248	0.926	0.074	0.000684
cds-WP_003722022.1	1	3.80688	0.0741	0.0741	0.000487
fabD	1	3.80688	0.0648	0.0648	1.08e-06
mfd	1	3.80688	0.0741	0.0741	0.000495
purH	1	3.80688	0.0648	0.0648	1.42e-06
cds-WP_003722329.1	1	3.79048	0.37	0.37	8.73e-07
cds-WP_003727073.1	1	3.79048	0.0648	0.0648	0.000198
nifJ	6	3.79048	0.0602	0.0602	0.0002075
cds-WP_003724443.1	1	3.78252	0.0833	0.0833	0.000384
cds-WP_003721282.1	3	3.75945	0.947667	0.0523333	0.000375
cds-WP_014929138.1	1	3.75449	0.222	0.222	0.000151
cds-WP_003725917.1	2	3.72584	0.963	0.037	0.001755
cds-WP_003724285.1	1	3.71444	0.13	0.13	9.62e-05
deoC	2	3.7122	0.0739	0.0739	0.000225
cds-WP_003724548.1	3	3.70553	0.0525	0.0525	0.000219333
cds-WP_003724254.1	1	3.67985	0.676	0.324	0.000179
cds-WP_003724258.1	1	3.66756	0.111	0.111	8.31e-05
cds-WP_003721578.1	1	3.63451	0.565	0.435	0.000156
fliM	2	3.61083	0.0833	0.0833	0.001045
cds-WP_003728434.1	1	3.54363	0.259	0.259	8.98e-05
cds-WP_010958659.1	3	3.5376	0.963	0.037	0.000694525
cds-WP_003725193.1	1	3.48678	0.102	0.102	0.000245
cds-WP_003721969.1	3	3.48017	0.870333	0.129667	0.000219333
cds-WP_003733395.1	1	3.46597	0.102	0.102	0.000325
cds-WP_010959110.1	3	3.45469	0.293067	0.293067	0.000243333
rpe|tkt	1	3.45346	0.667	0.333	5.81e-06
cds-WP_003727260.1	2	3.44491	0.9255	0.0745	0.000402875
cds-WP_003730929.1	5	3.41454	0.937	0.063	0.00099412
ald	1	3.40671	0.278	0.278	3.59e-06
cds-WP_003725501.1	2	3.39362	0.949	0.051	0.00015995
cds-WP_003724581.1	5	3.38616	0.9574	0.0426	0.00041472
cds-WP_003726052.1	2	3.38195	0.824	0.176	0.0004861
cds-WP_010958758.1	3	3.37882	0.629667	0.370333	0.000300867
cds-WP_010958771.1	1	3.35067	0.963	0.037	0.000464
cds-WP_010958997.1	2	3.34294	0.903	0.097	0.000238
cds-WP_003725332.1	2	3.31515	0.9535	0.0465	4.99e-05
eno	4	3.31247	0.701375	0.298625	0.0008785
cds-WP_003740321.1	3	3.30539	0.954	0.046	0.00190333
cds-WP_003725357.1	4	3.30277	0.69875	0.30125	3.61817e-05
cds-WP_003724264.1	1	3.29073	0.88	0.12	0.000136
cds-WP_003724035.1	2	3.28819	0.954	0.046	4.465e-05
cds-WP_003726814.1	1	3.27409	0.324	0.324	0.000189
qoxC	2	3.27165	0.9675	0.0325	0.0005169
cds-WP_003726767.1	2	3.25727	0.44925	0.44925	0.000391
cds-WP_003727203.1	1	3.23359	0.324	0.324	0.000223
cds-WP_010958826.1	1	3.22988	0.296	0.296	5.42e-06
cds-WP_003726054.1	2	3.22768	0.8795	0.1205	9.055e-05
gcvPA	2	3.16494	0.8935	0.1065	6.015e-05
cds-WP_003727168.1	1	3.12668	0.519	0.481	6.58e-05
cds-WP_003727428.1	2	3.11351	0.9305	0.0695	0.000359
cds-WP_003728365.1	1	3.11182	0.972	0.028	0.000354
cds-WP_003726682.1	2	3.09583	0.963	0.037	0.0008235
atpB	2	3.08884	0.9395	0.0605	0.0005175
cds-WP_003724929.1	2	3.06803	0.486	0.486	0.0001572
cds-WP_003726553.1	8	3.06651	0.9155	0.0845	0.00041065
cds-WP_010958705.1	1	3.0655	0.0833	0.0833	8.56e-05
cds-WP_003726053.1	4	3.06298	0.90975	0.09025	0.0002509
cds-WP_010958837.1	7	3.06298	0.919286	0.0807143	0.000555429
cds-WP_003734273.1	3	3.03198	0.876667	0.123333	0.000490467
ptcA	2	3.02826	0.963	0.037	0.0008395
cds-WP_003724750.1	1	3.00087	0.954	0.046	0.000766
cds-WP_010958922.1	3	2.98716	0.354967	0.354967	0.000149355
cds-WP_003724836.1	3	2.93181	0.231333	0.231333	0.000409967
cds-WP_003727728.1	2	2.92082	0.972	0.028	0.0003845
cds-WP_010959025.1	1	2.92082	0.352	0.352	1.15e-05
cds-WP_003726347.1	1	2.91721	0.963	0.037	0.000289
cds-WP_003727496.1	1	2.90309	0.25	0.25	3.77e-05
cds-WP_003723941.1	1	2.88606	0.139	0.139	0.000209
cds-WP_003721373.1	1	2.88273	0.954	0.046	0.00167
cds-WP_003727935.1	1	2.84164	0.954	0.046	0.000141
cds-WP_003722776.1	2	2.82974	0.49075	0.49075	0.002074
cds-WP_003721253.1	6	2.82391	0.134083	0.134083	0.000602183
cds-WP_003727094.1	2	2.82391	0.8935	0.1065	0.0001353
cds-WP_010958986.1	5	2.82391	0.15906	0.15906	0.00054402
cds-WP_003726169.1	3	2.80967	0.873333	0.126667	0.000281196
cds-WP_003740536.1	2	2.80967	0.949	0.051	0.0009865
cds-WP_003727035.1	1	2.8041	0.926	0.074	0.000254
cds-WP_003724729.1	1	2.80134	0.306	0.306	0.000336
cds-WP_003726575.1	1	2.7986	0.972	0.028	0.00012
cds-WP_003727820.1	1	2.7986	0.861	0.139	0.000214
cds-WP_003724213.1	1	2.79588	0.0648	0.0648	0.000264
cds-WP_003741691.1	1	2.79588	0.0648	0.0648	0.000282
htrA	2	2.79588	0.0648	0.0648	0.000272
nrdD	1	2.79588	0.0648	0.0648	0.000264
cds-WP_003729830.1	2	2.77989	0.4998	0.4998	7.44635e-05
cds-WP_003721609.1	4	2.77728	0.229125	0.229125	0.00106182
cds-WP_003723268.1	2	2.75696	0.46275	0.46275	0.0002315
cds-WP_003725412.1	1	2.75696	0.963	0.037	0.000428
cds-WP_003727590.1	1	2.74715	0.889	0.111	5.66e-05
cds-WP_003724841.1	1	2.74232	0.0185	0.0185	0.00211
cds-WP_010958937.1	1	2.74232	0.972	0.028	0.00115
cds-WP_003726180.1	1	2.73518	0.0556	0.0556	0.000238
cds-WP_010958902.1	1	2.72816	0.87	0.13	0.000111
cds-WP_003727076.1	2	2.72354	0.4304	0.4304	0.0001695
dltB	8	2.71897	0.779975	0.220025	0.000247124
cds-WP_003722739.1	3	2.68403	0.651433	0.348567	0.000209467
cds-WP_003727677.1	1	2.68403	0.0463	0.0463	0.000552
cds-WP_003724047.1	1	2.67162	0.0463	0.0463	2.05e-05
cds-WP_003724380.1	1	2.67162	0.0463	0.0463	1.21e-05
cds-WP_003725496.1	1	2.67162	0.0463	0.0463	1.84e-05
cds-WP_003725764.1	8	2.67162	0.818162	0.181838	0.000338863
cds-WP_003725914.1	2	2.67162	0.0463	0.0463	1.735e-05
cds-WP_003727584.1	1	2.67162	0.0463	0.0463	1.5e-05
cds-WP_003728015.1	3	2.67162	0.0370333	0.0370333	0.000147767
cds-WP_003728131.1	1	2.67162	0.0463	0.0463	1.81e-05
cds-WP_003740550.1	1	2.67162	0.0463	0.0463	1.84e-05
cds-WP_003740730.1	1	2.67162	0.0463	0.0463	3.18e-05
cds-WP_010958732.1	3	2.67162	0.3302	0.3302	7.73877e-05
dinG	1	2.67162	0.0463	0.0463	1.68e-05
fsa	1	2.67162	0.0463	0.0463	1.21e-05
groL	1	2.67162	0.0463	0.0463	1.55e-05
lpdA	1	2.67162	0.0463	0.0463	5.95e-06
mnmG	1	2.67162	0.0463	0.0463	1.38e-05
rpe	1	2.67162	0.0463	0.0463	1.39e-05
cds-WP_003734482.1	1	2.66756	0.12	0.12	1.75e-06
cds-WP_003721374.1	1	2.66555	0.963	0.037	0.000393
cds-WP_003734454.1	4	2.65758	0.90975	0.09025	0.00030745
cds-WP_003721367.1	3	2.63451	0.648167	0.351833	0.000447
cds-WP_003726468.1	1	2.62893	0.0463	0.0463	0.000662
cds-WP_003727117.1	1	2.62893	0.0463	0.0463	0.000665
cds-WP_003724495.1	2	2.62525	0.8655	0.1345	9.135e-05
cds-WP_003727033.1	4	2.61798	0.96075	0.03925	0.0002895
cds-WP_010958877.1	1	2.60906	0.0556	0.0556	0.000103
cds-WP_010958828.1	1	2.6073	0.0556	0.0556	0.000575
cds-WP_010958839.1	2	2.6038	0.8425	0.1575	0.0001167
cds-WP_003725888.1	2	2.60206	0.9215	0.0785	6.92e-05
cds-WP_038329514.1	1	2.5986	0.176	0.176	0.000173
cds-WP_003727828.1	2	2.59346	0.9535	0.0465	0.0003389
cds-WP_003725677.1	2	2.5867	0.6435	0.3565	8.3175e-05
cds-WP_003726345.1	1	2.58336	0.0278	0.0278	0.000218
cds-LMOF2365_RS10625	1	2.57187	0.972	0.028	9.57e-05
cds-WP_003721674.1	4	2.55752	0.935	0.065	0.000192125
cds-WP_003724456.1|cds-WP_003724457.1	1	2.55596	0.963	0.037	5.5e-05
infB	3	2.54061	0.870333	0.129667	0.000439453
sppA	2	2.51999	0.94	0.06	0.0003975
cds-WP_003733660.1	1	2.5157	0.13	0.13	0.000116
cds-WP_003724400.1	1	2.51145	0.917	0.083	3.05e-05
cds-WP_003734390.1	1	2.51004	0.907	0.093	0.000282
pdhA	4	2.50585	0.8585	0.1415	0.000255395
cds-WP_003722968.1	1	2.4828	0.972	0.028	3.45e-05
ssb	7	2.47886	0.689143	0.310857	0.000343286
pabB	1	2.47366	0.0278	0.0278	0.00358
cds-WP_003726620.1	1	2.46725	0.796	0.204	3.51e-05
cds-WP_009917376.1	2	2.46597	0.9445	0.0555	0.0003535
inlH	3	2.46344	0.259267	0.259267	0.000109567
purR	1	2.45593	0.935	0.065	2.28e-05
rsmG	3	2.45223	0.111	0.111	5.81e-05
cds-WP_010959011.1	2	2.44612	0.9395	0.0605	0.00018545
cds-WP_003728016.1	1	2.44491	0.972	0.028	3.31e-06
leuS	2	2.44491	0.972	0.028	0.000284315
cds-WP_003727353.1	2	2.43771	0.44925	0.44925	0.00020288
cds-WP_003724884.1	1	2.43063	0.963	0.037	8.73e-06
cds-LMOF2365_RS11895	1	2.42713	0.0648	0.0648	0.000133
cds-WP_010958657.1	1	2.42713	0.843	0.157	3.75e-05
cds-WP_003727462.1	1	2.42022	0.759	0.241	1.53e-05
eutL	1	2.39903	0.954	0.046	0.000742
cds-WP_003740302.1	6	2.3851	0.182033	0.182033	0.000349
cds-WP_003722159.1	1	2.37675	0.917	0.083	3.41e-05
metE	2	2.37675	0.1019	0.1019	0.00013045
gyrA	4	2.36957	0.963	0.037	0.00116875
cds-WP_003734380.1	2	2.34969	0.935	0.065	0.00012025
asnS	1	2.33913	0.963	0.037	0.000129
cds-WP_003726531.1	2	2.33819	0.833	0.167	2.905e-05
ileS	1	2.32883	0.972	0.028	0.00104
cds-WP_010958829.1	1	2.29158	0.917	0.083	0.000288
cds-WP_010958830.1	2	2.28483	0.907	0.093	0.0001895
cds-WP_003725026.1	1	2.27003	0.148	0.148	0.000139
qoxA	1	2.2652	0.963	0.037	0.000136
cds-WP_003724364.1	1	2.26043	0.954	0.046	0.00129
cds-WP_014929242.1	2	2.25727	0.0509	0.0509	5.225e-05
cds-WP_003724263.1	6	2.25104	0.641883	0.358117	0.000217217
cds-WP_003722142.1	2	2.22988	0.269	0.269	3.35e-06
cds-WP_003728438.1	2	2.22113	0.306	0.306	5.695e-05
isdG	1	2.21753	0.917	0.083	0.000355
cds-WP_003724570.1	4	2.21538	0.95625	0.04375	0.00053175
cds-WP_003727566.1	3	2.18243	0.929	0.071	0.000705667
cds-WP_003727902.1	2	2.18111	0.9675	0.0325	8.665e-05
rpmF	2	2.15739	0.963	0.037	0.0009325
cds-WP_003725445.1	1	2.15428	0.889	0.111	0.000181
cds-WP_003727247.1	1	2.15243	0.935	0.065	0.000233
cds-WP_003724354.1	3	2.14267	0.950667	0.0493333	0.000639667
cds-WP_010958851.1	1	2.1296	0.306	0.306	0.000148
cds-WP_003725801.1	2	2.1261	0.972	0.028	0.000573
dapB	2	2.1261	0.9765	0.0235	0.00118
walK	1	2.11748	0.185	0.185	0.00011
pflB	1	2.1152	0.917	0.083	7.9e-05
rpsA	1	2.11126	0.972	0.028	8.7e-05
cds-WP_003731566.1	2	2.10624	0.944	0.056	7.081e-05
cds-WP_003720260.1	3	2.07935	0.913667	0.0863333	0.000276667
cds-WP_003724763.1	1	2.07883	0.981	0.019	0.00132
cds-WP_003731550.1	3	2.07883	0.324	0.324	0.00101967
cds-WP_003719245.1	1	2.07263	0.954	0.046	0.000558
hflX	1	2.0716	0.954	0.046	0.000243
xseA	1	2.07007	0.963	0.037	0.00107
cds-WP_003726796.1	1	2.06956	0.833	0.167	2.12e-05
cds-WP_003724915.1	1	2.05998	0.815	0.185	0.00019
cds-WP_003721373.1|cds-WP_003726404.1	2	2.04964	0.9765	0.0235	0.00032706
cds-WP_003726335.1	2	2.03433	0.9165	0.0835	0.000266
recA	1	2.02733	0.907	0.093	8.8e-05
cds-WP_010958775.1	1	2.02319	0.889	0.111	0.000115
plcA	1	2.00174	0.963	0.037	0.000488
cds-WP_003721812.1	1	1.9914	0.87	0.13	0.000111
cds-WP_010958893.1	1	1.96658	0.963	0.037	0.000794
ccpA	1	1.96257	0.0185	0.0185	0.000411
cds-WP_003724982.1	1	1.96257	0.0185	0.0185	0.000404
cds-WP_003725186.1	2	1.96257	0.49975	0.49975	0.0004045
cds-WP_003725560.1|cds-WP_010958840.1	1	1.96257	0.0185	0.0185	0.000391
cds-WP_003725934.1	1	1.96257	0.0185	0.0185	0.000389
cds-WP_003726061.1	1	1.96257	0.0185	0.0185	0.000416
cds-WP_003726726.1	2	1.96257	0.13425	0.13425	0.0002175
cds-WP_003734198.1	1	1.96257	0.0185	0.0185	0.000384
cds-WP_003734460.1	1	1.96257	0.0185	0.0185	0.000401
cds-WP_003740335.1	2	1.96257	0.48125	0.48125	0.0003275
cds-WP_010958658.1	1	1.96257	0.0185	0.0185	0.000401
cds-WP_010958685.1	1	1.96257	0.0185	0.0185	0.000405
cds-WP_010958832.1	1	1.96257	0.0185	0.0185	0.000411
glmS	1	1.96257	0.0185	0.0185	0.00041
leuD	1	1.96257	0.0185	0.0185	0.000401
pflA	1	1.96257	0.0185	0.0185	0.000403
cds-WP_003728067.1	2	1.95861	0.0324	0.0324	0.0010545
cds-WP_003726506.1	1	1.95468	0.917	0.083	0.000438
gatB	1	1.9431	0.972	0.028	0.000325
cds-WP_003724819.1	1	1.9393	0.972	0.028	5.01e-05
cds-WP_003725637.1	1	1.9393	0.917	0.083	0.000264
cds-WP_003725368.1	1	1.92812	0.963	0.037	0.000488
cds-WP_009918029.1	4	1.92445	0.9075	0.0925	0.000263325
cds-WP_009928468.1	3	1.91364	0.904333	0.0956667	0.000180333
cds-WP_003721616.1	1	1.91009	0.954	0.046	0.000415
alaS	2	1.87943	0.52315	0.47685	0.0001158
udk	1	1.87943	0.0833	0.0833	2.04e-05
trpB	2	1.8729	0.736	0.264	9.62e-05
cds-WP_010958663.1	2	1.86328	0.03705	0.03705	0.0004815
cds-WP_010958664.1	2	1.86328	0.03705	0.03705	0.0004815
aroE	2	1.86012	0.49525	0.49525	0.000426
dapB|cds-WP_003726315.1	1	1.86012	0.963	0.037	0.000649
cds-WP_003725418.1	1	1.85387	0.972	0.028	0.000633
map	4	1.85387	0.956	0.044	0.00115475
pdeA	2	1.84771	0.9165	0.0835	0.0002525
chiA	1	1.82391	0.963	0.037	0.000469
cds-WP_003726763.1	1	1.81816	0.963	0.037	0.00178
cds-WP_003730756.1	1	1.81816	0.963	0.037	0.000792
cds-WP_009917549.1	1	1.81531	0.917	0.083	0.000461
cds-WP_003726603.1	1	1.79048	0.963	0.037	0.000334
dltC	1	1.79048	0.963	0.037	9e-05
cds-WP_071661788.1	2	1.78781	0.9585	0.0415	0.0001791
virR	1	1.75696	0.972	0.028	1.78e-05
cds-WP_003724363.1	1	1.75449	0.963	0.037	0.000716
dltD	1	1.73518	0.954	0.046	2.41e-05
cds-WP_003724568.1	1	1.73049	0.0278	0.0278	0.000843
cds-WP_003724533.1	2	1.72354	0.944	0.056	0.0003265
cds-WP_003723834.1	1	1.70997	0.824	0.176	0.000154
cds-WP_003722680.1	1	1.69897	0.963	0.037	0.000855
cds-WP_003724539.1	1	1.68825	0.0185	0.0185	0.00393
cds-WP_003727231.1	2	1.68825	0.48125	0.48125	0.002825
lplA1	1	1.68825	0.0185	0.0185	0.00392
miaA	1	1.68825	0.0185	0.0185	0.00386
cds-WP_003724793.1	1	1.68613	0.981	0.019	0.000714
cds-WP_003725876.1	3	1.68613	0.654167	0.345833	0.00041
cds-WP_003726093.1	2	1.68613	0.972	0.028	0.000563
gatA	1	1.68613	0.981	0.019	0.00069
cds-WP_003727311.1	1	1.67366	0.954	0.046	7.87e-05
cds-WP_003724711.1	2	1.66959	0.574	0.426	0.000187
cds-WP_003721552.1	1	1.66555	0.972	0.028	0.00105
cds-WP_003724211.1	1	1.64782	0.0278	0.0278	0.000174
cds-WP_003734539.1	1	1.64782	0.0278	0.0278	0.000173
trmFO	1	1.64782	0.944	0.056	0.000768
cds-WP_010958672.1	1	1.64397	0.944	0.056	0.000519
cds-WP_010958985.1	3	1.64207	0.0370333	0.0370333	0.00116133
pnp	2	1.62342	0.07405	0.07405	0.0010105
gdhA	3	1.61979	0.617267	0.382733	0.000277333
lap	7	1.58838	0.964286	0.0357143	0.000644429
cds-WP_010958899.1	1	1.5784	0.241	0.241	0.000137
cds-WP_003724941.1	1	1.56067	0.981	0.019	0.000155
cds-WP_003731242.1	1	1.56067	0.981	0.019	0.000158
dusB	1	1.56067	0.981	0.019	0.000168
ilvB	1	1.55909	0.963	0.037	3.76e-05
cds-WP_003722394.1	1	1.55129	0.037	0.037	0.0018
cds-WP_003723163.1	3	1.55129	0.956667	0.0433333	0.000354667
cds-WP_003724034.1	1	1.55129	0.037	0.037	0.00178
cds-WP_003726653.1	1	1.55129	0.037	0.037	0.00178
cds-WP_003726689.1	1	1.55129	0.037	0.037	0.00179
chiB	3	1.54516	0.962667	0.0373333	0.00116367
cds-WP_003727395.1	4	1.53313	0.68495	0.31505	0.000186525
cds-WP_003726417.1	3	1.52578	0.601833	0.398167	0.000255567
cds-WP_003723019.1	1	1.51999	0.0278	0.0278	0.000237
cds-WP_003726078.1|cds-WP_003740302.1	1	1.51999	0.0278	0.0278	0.000222
cds-WP_003726344.1	2	1.51999	0.0278	0.0278	0.00024
cds-WP_010958799.1	1	1.51999	0.0278	0.0278	0.000238
cds-WP_010958854.1	3	1.51999	0.0278	0.0278	0.000239667
cds-WP_010959039.1	1	1.51999	0.0278	0.0278	0.000237
cds-WP_010959046.1	1	1.51999	0.0278	0.0278	0.000226
cds-WP_003724947.1	1	1.51856	0.954	0.046	0.000544
cds-WP_003723684.1	1	1.5157	0.0185	0.0185	0.000358
cds-WP_003726806.1	2	1.50031	0.801	0.199	0.000157
cds-WP_010958776.1	3	1.48678	0.950667	0.0493333	0.000185367
cds-WP_003740521.1	3	1.46597	0.926	0.074	0.00013876
greA	10	1.44855	0.9396	0.0604	0.00076441
gap	1	1.44491	0.972	0.028	3.68e-05
cds-WP_226989712.1	1	1.43652	0.0463	0.0463	0.00031
cds-WP_003727230.1	1	1.43415	0.0648	0.0648	2.4e-05
pyk	1	1.4318	0.935	0.065	0.000451
cds-WP_010958750.1	1	1.42946	0.907	0.093	0.000313
cds-WP_003725954.1	1	1.42597	0.88	0.12	0.00016
cds-WP_009917382.1	1	1.42481	0.861	0.139	7.88e-06
dhaL|cds-WP_003728148.1	1	1.42022	0.981	0.019	1.62e-06
cds-WP_003727058.1	3	1.37986	0.919667	0.0803333	9.51133e-05
cds-WP_003728274.1	2	1.37469	0.912	0.088	0.0004495
cyoE	1	1.37263	0.926	0.074	0.000189
thiD	1	1.36552	0.898	0.102	1.11e-05
cds-WP_003725366.1	2	1.35655	0.9025	0.0975	0.000276
cds-WP_003727393.1	1	1.35556	0.954	0.046	0.000593
cds-WP_003728266.1	1	1.3439	0.963	0.037	0.000225
lin	1	1.30452	0.963	0.037	0.000257
cds-WP_010958873.1	2	1.2993	0.227	0.227	0.000312
cds-WP_003721457.1	2	1.29671	0.49075	0.49075	0.000607
rplD	1	1.28904	0.944	0.056	0.000301
cds-WP_003723817.1	1	1.2652	0.963	0.037	8.4e-05
cds-WP_003725894.1	1	1.25026	0.917	0.083	0.000774
spxA	1	1.25026	0.907	0.093	0.000257
cds-WP_003734428.1	1	1.24489	0.963	0.037	0.000204
cds-WP_003723567.1	1	1.2426	0.889	0.111	4.19e-05
cds-WP_003724325.1	1	1.23882	0.0185	0.0185	2.91e-05
cds-WP_003725356.1	1	1.23882	0.0185	0.0185	7.7e-05
cds-WP_003725373.1	1	1.23882	0.0185	0.0185	4.14e-05
cds-WP_003725602.1	1	1.23882	0.0185	0.0185	2.7e-05
cds-WP_003725974.1	2	1.23882	0.0185	0.0185	0.00013995
cds-WP_003726600.1	1	1.23882	0.0185	0.0185	7.97e-05
cds-WP_003734200.1	1	1.23882	0.0185	0.0185	4.67e-05
cydD	1	1.23882	0.0185	0.0185	7.39e-05
dapG	1	1.23882	0.0185	0.0185	2.83e-05
glyS	2	1.23882	0.0185	0.0185	5.39e-05
hisJ	1	1.23882	0.0185	0.0185	5.9e-05
menA	1	1.23882	0.0185	0.0185	5.69e-05
cds-WP_003727685.1	1	1.2161	0.981	0.019	3.4e-05
pbpD1	2	1.2161	0.981	0.019	2.82e-05
rsmD	2	1.2161	0.49975	0.49975	0.00012085
cds-WP_003725526.1	6	1.19382	0.945667	0.0543333	0.000437333
cds-WP_003725334.1	1	1.18376	0.0185	0.0185	0.000311
eutC	1	1.18376	0.0185	0.0185	0.000289
pgpH	1	1.18376	0.0185	0.0185	0.000273
mreB	1	1.15677	0.944	0.056	1.98e-05
rny	2	1.15677	0.48625	0.48625	0.000125415
cds-WP_003729641.1	1	1.15366	0.0648	0.0648	0.000625
arcA	1	1.13668	0.0278	0.0278	0.000226
cds-WP_003724684.1	1	1.13668	0.0278	0.0278	0.00023
cds-WP_003725119.1	1	1.13668	0.0278	0.0278	0.000225
cds-WP_003725797.1	1	1.13668	0.0278	0.0278	0.000218
cds-WP_003725923.1|cds-WP_010959024.1	1	1.13668	0.0278	0.0278	0.000223
cds-WP_003727619.1	1	1.13668	0.0278	0.0278	0.000236
cds-WP_010959113.1	1	1.13668	0.0278	0.0278	0.000232
pfkB	1	1.13668	0.0278	0.0278	0.00022
priA	1	1.13668	0.0278	0.0278	0.000215
rimP	1	1.13668	0.0278	0.0278	0.000218
uvrC	1	1.13668	0.0278	0.0278	0.000237
csoR	1	1.13608	0.954	0.046	0.00027
cds-WP_003725542.1	2	1.13549	0.8935	0.1065	0.0006455
cds-WP_003721574.1	1	1.11805	0.981	0.019	0.00185
cds-WP_003724707.1	2	1.10846	0.4629	0.4629	0.0005935
cds-WP_003723418.1	2	1.10513	0.9305	0.0695	6.478e-05
cds-WP_003731229.1	1	1.10237	0.981	0.019	0.00015
cds-WP_003733593.1	2	1.10237	0.02775	0.02775	0.00012075
cds-WP_003726218.1	5	1.08092	0.813	0.187	0.00016982
cds-WP_014929209.1	2	1.07572	0.935	0.065	6.065e-05
cds-WP_012681260.1	1	1.06048	0.0185	0.0185	0.00352
cds-WP_003724493.1	1	1.04624	0.954	0.046	0.000101
cds-WP_003725911.1	1	1.03433	0.981	0.019	0.000481
cds-WP_010958781.1	1	1.01909	0.917	0.083	0.000594
cbiB	1	1.00656	0.0185	0.0185	0.000238
cds-WP_003725960.1	1	1.00656	0.0185	0.0185	0.000259
cds-WP_003726490.1	1	1.00656	0.0185	0.0185	0.000233
cds-WP_003726729.1	1	1.00656	0.0185	0.0185	0.000256
cds-WP_003727831.1	1	1.00656	0.0185	0.0185	0.00026
cds-WP_003727867.1	1	1.00656	0.0185	0.0185	0.000243
cds-WP_003731282.1	1	1.00656	0.0185	0.0185	0.000239
cds-WP_003731599.1	1	1.00656	0.0185	0.0185	0.000265
cds-WP_003734295.1	1	1.00656	0.0185	0.0185	0.00025
cds-WP_010958692.1	1	1.00656	0.0185	0.0185	0.000265
cds-WP_010958778.1	1	1.00656	0.0185	0.0185	0.000271
cds-WP_010958843.1	1	1.00656	0.0185	0.0185	0.000254
cds-WP_010958961.1	1	1.00656	0.0185	0.0185	0.000266
cds-WP_010958974.1	2	1.00656	0.48125	0.48125	0.000389
cds-WP_010959051.1	1	1.00656	0.0185	0.0185	0.000233
mgsA	1	1.00656	0.0185	0.0185	0.000253
recN	1	1.00656	0.0185	0.0185	0.000251
rnhC	1	1.00656	0.0185	0.0185	0.000253
srtB	1	1.00656	0.0185	0.0185	0.000246
yidA	1	1.00656	0.0185	0.0185	0.000274
cds-WP_003727469.1	1	0.987163	0.898	0.102	0.000768
cds-WP_003727259.1	1	0.982967	0.963	0.037	0.00018
cds-WP_003727380.1	1	0.974694	0.0278	0.0278	0.000981
cds-WP_010958871.1	2	0.974694	0.4909	0.4909	0.00092
cds-WP_003727539.1	1	0.962574	0.944	0.056	5.08e-05
cds-LMOF2365_RS14795	2	0.958607	0.8195	0.1805	0.000752
cds-WP_003724545.1	1	0.954677	0.037	0.037	0.00133
cshA	1	0.924453	0.972	0.028	0.000945
murC	4	0.924453	0.926	0.074	0.00075175
cds-WP_003724266.1	1	0.920819	0.0278	0.0278	0.000182
fni	1	0.917215	0.935	0.065	0.000119
cls	1	0.910095	0.963	0.037	0.000271
cds-WP_010958748.1	1	0.906578	0.972	0.028	9.07e-08
cds-WP_003728413.1	1	0.90309	0.981	0.019	0.000716
cds-WP_003726489.1	1	0.899629	0.778	0.222	8.9e-05
gmk|cds-WP_003725660.1	1	0.88941	0.981	0.019	0.000163
cds-WP_003726833.1	1	0.886057	0.972	0.028	0.000497
cds-WP_003734360.1	1	0.876148	0.963	0.037	0.00137
feoB	1	0.872895	0.944	0.056	0.000708
cds-WP_003727845.1	1	0.860121	0.0463	0.0463	0.00107
hepT	1	0.853872	0.954	0.046	2.29e-06
cds-WP_003727275.1	1	0.841638	0.972	0.028	0.000436
cds-WP_003724765.1	1	0.835647	0.917	0.083	0.000321
cds-WP_010958767.1	1	0.832683	0.944	0.056	2.65e-05
cds-WP_003723899.1	1	0.769551	0.981	0.019	0.000987
rseP	1	0.735182	0.963	0.037	0.000245
cds-WP_014929227.1	1	0.716699	0.944	0.056	0.000131
cds-WP_010959003.1	1	0.701147	0.926	0.074	0.0003
cds-WP_003728099.1	2	0.688246	0.50015	0.49985	0.000227545
cds-WP_003719227.1	1	0.67162	0.88	0.12	0.000565
menH	1	0.651695	0.926	0.074	0.000351
cds-WP_003724277.1|dhaL	1	0.643974	0.963	0.037	0.000125
cds-WP_003726424.1	1	0.640165	0.963	0.037	0.000227
thrB	1	0.621602	0.0185	0.0185	0.00232
cds-WP_003725511.1	1	0.60206	0.037	0.037	0.00121
gcvT	1	0.60206	0.037	0.037	0.00119
atpD	2	0.559091	0.935	0.065	0.000312
cds-WP_003724835.1	1	0.5157	0.954	0.046	5.37e-05
cds-WP_003733459.1	1	0.505845	0.981	0.019	0.000244
cds-WP_010959076.1	1	0.498941	0.963	0.037	0.000174
cds-WP_003721724.1	1	0.490797	0.972	0.028	6.29e-05
prfA	1	0.490797	0.981	0.019	0.00153
prsA2	3	0.454693	0.92	0.08	0.000254967
der	1	0.453457	0.972	0.028	0.000601
cds-WP_003725606.1	1	0.44855	0.963	0.037	0.000353
cds-WP_003721583.1	4	0.438899	0.9515	0.0485	0.000469
cds-WP_003734720.1	1	0.419075	0.935	0.065	0.000126
cds-WP_003721468.1	1	0.405607	0.972	0.028	0.00134
cds-WP_010959042.1	4	0.400117	0.027775	0.027775	0.00099625
cds-WP_010958677.1	1	0.387216	0.0185	0.0185	0.00242
cds-WP_003725607.1	1	0.376751	0.917	0.083	0.00069
cds-WP_003722073.1	1	0.369572	0.972	0.028	8.62e-05
cds-WP_010958805.1	1	0.359519	0.0463	0.0463	1.47e-06
cds-WP_003721242.1	1	0.348722	0.981	0.019	0.000674
cds-WP_003740377.1	1	0.347754	0.972	0.028	1.42e-05
recO	1	0.335358	0.852	0.148	2e-06
cds-WP_003722746.1	1	0.315155	0.954	0.046	0.000853
cds-WP_003727405.1	1	0.291579	0.0185	0.0185	0.00119
cds-WP_003724282.1	1	0.29073	0.981	0.019	0.000139
cds-WP_003734704.1	1	0.276544	0.944	0.056	0.000418
cds-WP_010959006.1	1	0.2652	0.0556	0.0556	0.000236
cds-WP_003730836.1	1	0.245652	0.0185	0.0185	0.000848
cds-WP_003726601.1	1	0.224754	0.0278	0.0278	0.000795
cds-WP_003726739.1	1	0.224754	0.0278	0.0278	0.000824
cds-WP_003730731.1	2	0.224754	0.0278	0.0278	0.0008075
cds-WP_003734857.1	1	0.224754	0.0278	0.0278	0.000805
mdrM	1	0.224754	0.0278	0.0278	0.000791
ascB	2	0.223299	0.0185	0.0185	0.0002205
cds-WP_003727920.1	1	0.21254	0.972	0.028	0.000362
cds-WP_003727318.1	1	0.164944	0.0185	0.0185	0.00302
cds-WP_003727282.1	1	0.133122	0.0185	0.0185	0.000267
