## Supplementary table 5 for "Contrasting genes conferring short and long-term biofilm adaptation in *Listeria*"

### Sheet: output
gene	functional class	gene function	specific pathway
accC	Metabolism	Carbohydrate metabolism	Pyruvate metabolism
	Metabolism	Carbohydrate metabolism	Propanoate metabolism
	Metabolism	Lipid metabolism	Fatty acid biosynthesis
accD	Metabolism	Carbohydrate metabolism	Pyruvate metabolism
	Metabolism	Carbohydrate metabolism	Propanoate metabolism
	Metabolism	Lipid metabolism	Fatty acid biosynthesis
acnA	Metabolism	Carbohydrate metabolism	Citrate cycle (TCA cycle)
	Metabolism	Carbohydrate metabolism	Glyoxylate and dicarboxylate metabolism
acpS	Metabolism	Metabolism of cofactors and vitamins	Pantothenate and CoA biosynthesis
aguA	Metabolism	Amino acid metabolism	Arginine and proline metabolism
alaS	Genetic Information Processing	Translation	Aminoacyl-tRNA biosynthesis
ald	Metabolism	Amino acid metabolism	Alanine, aspartate and glutamate metabolism
	Metabolism	Metabolism of other amino acids	Taurine and hypotaurine metabolism
alr	Metabolism	Metabolism of other amino acids	D-Amino acid metabolism
	Human Diseases	Drug resistance: antimicrobial	Vancomycin resistance
alsS	Metabolism	Carbohydrate metabolism	Butanoate metabolism
	Metabolism	Carbohydrate metabolism	C5-Branched dibasic acid metabolism
	Metabolism	Amino acid metabolism	Valine, leucine and isoleucine biosynthesis
	Metabolism	Metabolism of cofactors and vitamins	Pantothenate and CoA biosynthesis
arcA	Metabolism	Amino acid metabolism	Arginine biosynthesis
arcC	Metabolism	Energy metabolism	Nitrogen metabolism
	Metabolism	Nucleotide metabolism	Purine metabolism
	Metabolism	Amino acid metabolism	Arginine biosynthesis
argF	Metabolism	Amino acid metabolism	Arginine biosynthesis
argH	Metabolism	Amino acid metabolism	Alanine, aspartate and glutamate metabolism
	Metabolism	Amino acid metabolism	Arginine biosynthesis
argS	Genetic Information Processing	Translation	Aminoacyl-tRNA biosynthesis
aroA	Metabolism	Amino acid metabolism	Phenylalanine, tyrosine and tryptophan biosynthesis
aroB	Metabolism	Amino acid metabolism	Phenylalanine, tyrosine and tryptophan biosynthesis
aroC	Metabolism	Amino acid metabolism	Phenylalanine, tyrosine and tryptophan biosynthesis
aroH	Metabolism	Amino acid metabolism	Phenylalanine, tyrosine and tryptophan biosynthesis
ascB	Metabolism	Carbohydrate metabolism	Glycolysis / Gluconeogenesis
	Metabolism	Carbohydrate metabolism	Starch and sucrose metabolism
	Metabolism	Amino acid metabolism	Alanine, aspartate and glutamate metabolism
asnS	Genetic Information Processing	Translation	Aminoacyl-tRNA biosynthesis
atpA	Metabolism	Energy metabolism	Oxidative phosphorylation
atpB	Metabolism	Energy metabolism	Oxidative phosphorylation
atpD	Metabolism	Energy metabolism	Oxidative phosphorylation
atpE	Metabolism	Energy metabolism	Oxidative phosphorylation
atpF	Metabolism	Energy metabolism	Oxidative phosphorylation
budA	Metabolism	Carbohydrate metabolism	Butanoate metabolism
	Metabolism	Carbohydrate metabolism	C5-Branched dibasic acid metabolism
carB	Metabolism	Nucleotide metabolism	Pyrimidine metabolism
	Metabolism	Amino acid metabolism	Alanine, aspartate and glutamate metabolism
cbiB	Metabolism	Metabolism of cofactors and vitamins	Porphyrin metabolism
cbiD	Metabolism	Metabolism of cofactors and vitamins	Porphyrin metabolism
celB	Metabolism	Carbohydrate metabolism	Starch and sucrose metabolism
	Environmental Information Processing	Membrane transport	Phosphotransferase system (PTS)
chiA	Metabolism	Carbohydrate metabolism	Amino sugar and nucleotide sugar metabolism
chiB	Metabolism	Carbohydrate metabolism	Amino sugar and nucleotide sugar metabolism
citZ	Metabolism	Carbohydrate metabolism	Citrate cycle (TCA cycle)
	Metabolism	Carbohydrate metabolism	Glyoxylate and dicarboxylate metabolism
cls	Metabolism	Lipid metabolism	Glycerophospholipid metabolism
cmk	Metabolism	Nucleotide metabolism	Pyrimidine metabolism
coaBC	Metabolism	Metabolism of cofactors and vitamins	Pantothenate and CoA biosynthesis
coaD	Metabolism	Metabolism of cofactors and vitamins	Pantothenate and CoA biosynthesis
coaE	Metabolism	Metabolism of cofactors and vitamins	Pantothenate and CoA biosynthesis
cobA	Metabolism	Metabolism of cofactors and vitamins	Porphyrin metabolism
cobS	Metabolism	Metabolism of cofactors and vitamins	Porphyrin metabolism
cshA	Genetic Information Processing	Folding, sorting and degradation	RNA degradation
cydB	Metabolism	Energy metabolism	Oxidative phosphorylation
	Environmental Information Processing	Signal transduction	Two-component system
cydC	Environmental Information Processing	Membrane transport	ABC transporters
cydD	Environmental Information Processing	Membrane transport	ABC transporters
cyoE	Metabolism	Energy metabolism	Oxidative phosphorylation
	Metabolism	Metabolism of cofactors and vitamins	Porphyrin metabolism
cysE	Metabolism	Energy metabolism	Sulfur metabolism
	Metabolism	Amino acid metabolism	Cysteine and methionine metabolism
	Metabolism	Glycan biosynthesis and metabolism	Exopolysaccharide biosynthesis
cysK	Metabolism	Energy metabolism	Sulfur metabolism
	Metabolism	Amino acid metabolism	Cysteine and methionine metabolism
cysS	Genetic Information Processing	Translation	Aminoacyl-tRNA biosynthesis
dacA	Metabolism	Glycan biosynthesis and metabolism	Peptidoglycan biosynthesis
dapA	Metabolism	Amino acid metabolism	Lysine biosynthesis
	Metabolism	Biosynthesis of other secondary metabolites	Monobactam biosynthesis
dapB	Metabolism	Amino acid metabolism	Lysine biosynthesis
	Metabolism	Biosynthesis of other secondary metabolites	Monobactam biosynthesis
dapD	Metabolism	Amino acid metabolism	Lysine biosynthesis
dapF	Metabolism	Amino acid metabolism	Lysine biosynthesis
	Metabolism	Metabolism of other amino acids	D-Amino acid metabolism
dapG	Metabolism	Amino acid metabolism	Glycine, serine and threonine metabolism
	Metabolism	Amino acid metabolism	Cysteine and methionine metabolism
	Metabolism	Amino acid metabolism	Lysine biosynthesis
	Metabolism	Biosynthesis of other secondary metabolites	Monobactam biosynthesis
dat	Metabolism	Amino acid metabolism	Lysine degradation
	Metabolism	Amino acid metabolism	Arginine and proline metabolism
	Metabolism	Amino acid metabolism	Phenylalanine metabolism
	Metabolism	Metabolism of other amino acids	D-Amino acid metabolism
dbpA	Genetic Information Processing	Folding, sorting and degradation	RNA degradation
degU	Environmental Information Processing	Signal transduction	Two-component system
	Cellular Processes	Cellular community - prokaryotes	Quorum sensing
deoB	Metabolism	Carbohydrate metabolism	Pentose phosphate pathway
	Metabolism	Nucleotide metabolism	Purine metabolism
deoC	Metabolism	Carbohydrate metabolism	Pentose phosphate pathway
dhaK	Metabolism	Lipid metabolism	Glycerolipid metabolism
dhaL	Metabolism	Lipid metabolism	Glycerolipid metabolism
dltA	Metabolism	Metabolism of other amino acids	D-Amino acid metabolism
	Metabolism	Glycan biosynthesis and metabolism	Teichoic acid biosynthesis
	Environmental Information Processing	Signal transduction	Two-component system
	Human Diseases	Drug resistance: antimicrobial	Cationic antimicrobial peptide (CAMP) resistance
dltB	Metabolism	Glycan biosynthesis and metabolism	Teichoic acid biosynthesis
	Environmental Information Processing	Signal transduction	Two-component system
	Human Diseases	Drug resistance: antimicrobial	Cationic antimicrobial peptide (CAMP) resistance
dltC	Metabolism	Metabolism of other amino acids	D-Amino acid metabolism
	Metabolism	Glycan biosynthesis and metabolism	Teichoic acid biosynthesis
	Environmental Information Processing	Signal transduction	Two-component system
	Human Diseases	Drug resistance: antimicrobial	Cationic antimicrobial peptide (CAMP) resistance
dltD	Metabolism	Glycan biosynthesis and metabolism	Teichoic acid biosynthesis
	Environmental Information Processing	Signal transduction	Two-component system
	Human Diseases	Drug resistance: antimicrobial	Cationic antimicrobial peptide (CAMP) resistance
dnaA	Environmental Information Processing	Signal transduction	Two-component system
dnaE	Genetic Information Processing	Replication and repair	DNA replication
	Genetic Information Processing	Replication and repair	Mismatch repair
	Genetic Information Processing	Replication and repair	Homologous recombination
dnaG	Genetic Information Processing	Replication and repair	DNA replication
dnaK	Genetic Information Processing	Folding, sorting and degradation	RNA degradation
dnaN	Genetic Information Processing	Replication and repair	DNA replication
	Genetic Information Processing	Replication and repair	Mismatch repair
	Genetic Information Processing	Replication and repair	Homologous recombination
dnaX	Genetic Information Processing	Replication and repair	DNA replication
	Genetic Information Processing	Replication and repair	Mismatch repair
	Genetic Information Processing	Replication and repair	Homologous recombination
dxs	Metabolism	Metabolism of cofactors and vitamins	Thiamine metabolism
	Metabolism	Metabolism of terpenoids and polyketides	Terpenoid backbone biosynthesis
eno	Metabolism	Carbohydrate metabolism	Glycolysis / Gluconeogenesis
	Metabolism	Energy metabolism	Methane metabolism
	Genetic Information Processing	Folding, sorting and degradation	RNA degradation
eutC	Metabolism	Lipid metabolism	Glycerophospholipid metabolism
fabD	Metabolism	Lipid metabolism	Fatty acid biosynthesis
	Metabolism	Biosynthesis of other secondary metabolites	Prodigiosin biosynthesis
fabF	Metabolism	Lipid metabolism	Fatty acid biosynthesis
	Metabolism	Metabolism of cofactors and vitamins	Biotin metabolism
fabG	Metabolism	Lipid metabolism	Fatty acid biosynthesis
	Metabolism	Metabolism of cofactors and vitamins	Biotin metabolism
	Metabolism	Biosynthesis of other secondary metabolites	Prodigiosin biosynthesis
fabH	Metabolism	Lipid metabolism	Fatty acid biosynthesis
fabI	Metabolism	Lipid metabolism	Fatty acid biosynthesis
	Metabolism	Metabolism of cofactors and vitamins	Biotin metabolism
	Metabolism	Biosynthesis of other secondary metabolites	Prodigiosin biosynthesis
fabZ	Metabolism	Lipid metabolism	Fatty acid biosynthesis
	Metabolism	Metabolism of cofactors and vitamins	Biotin metabolism
fba	Metabolism	Carbohydrate metabolism	Inositol phosphate metabolism
fdhF	Metabolism	Carbohydrate metabolism	Glyoxylate and dicarboxylate metabolism
	Metabolism	Energy metabolism	Methane metabolism
ffh	Genetic Information Processing	Folding, sorting and degradation	Protein export
	Environmental Information Processing	Membrane transport	Bacterial secretion system
	Cellular Processes	Cellular community - prokaryotes	Quorum sensing
flgE	Cellular Processes	Cell motility	Flagellar assembly
flgK	Cellular Processes	Cell motility	Flagellar assembly
flhB	Cellular Processes	Cell motility	Flagellar assembly
fliF	Cellular Processes	Cell motility	Flagellar assembly
fliM	Cellular Processes	Cell motility	Bacterial chemotaxis
	Cellular Processes	Cell motility	Flagellar assembly
fliR	Cellular Processes	Cell motility	Flagellar assembly
fmt	Metabolism	Metabolism of cofactors and vitamins	One carbon pool by folate
	Genetic Information Processing	Translation	Aminoacyl-tRNA biosynthesis
fni	Metabolism	Metabolism of terpenoids and polyketides	Terpenoid backbone biosynthesis
folB	Metabolism	Metabolism of cofactors and vitamins	Folate biosynthesis
folK	Metabolism	Metabolism of cofactors and vitamins	Folate biosynthesis
folP	Metabolism	Metabolism of cofactors and vitamins	Folate biosynthesis
ftsE	Environmental Information Processing	Membrane transport	ABC transporters
ftsX	Environmental Information Processing	Membrane transport	ABC transporters
ftsY	Genetic Information Processing	Folding, sorting and degradation	Protein export
	Environmental Information Processing	Membrane transport	Bacterial secretion system
	Cellular Processes	Cellular community - prokaryotes	Quorum sensing
fumC	Metabolism	Carbohydrate metabolism	Citrate cycle (TCA cycle)
	Metabolism	Carbohydrate metabolism	Pyruvate metabolism
gadC	Cellular Processes	Cellular community - prokaryotes	Quorum sensing
galE	Metabolism	Carbohydrate metabolism	Galactose metabolism
	Metabolism	Carbohydrate metabolism	Amino sugar and nucleotide sugar metabolism
	Metabolism	Glycan biosynthesis and metabolism	O-Antigen nucleotide sugar biosynthesis
gap	Metabolism	Carbohydrate metabolism	Glycolysis / Gluconeogenesis
gatA	Genetic Information Processing	Translation	Aminoacyl-tRNA biosynthesis
gatB	Genetic Information Processing	Translation	Aminoacyl-tRNA biosynthesis
gatC	Genetic Information Processing	Translation	Aminoacyl-tRNA biosynthesis
gcvH	Metabolism	Carbohydrate metabolism	Glyoxylate and dicarboxylate metabolism
	Metabolism	Amino acid metabolism	Glycine, serine and threonine metabolism
gcvPA	Metabolism	Carbohydrate metabolism	Glyoxylate and dicarboxylate metabolism
	Metabolism	Amino acid metabolism	Glycine, serine and threonine metabolism
gcvPB	Metabolism	Carbohydrate metabolism	Glyoxylate and dicarboxylate metabolism
	Metabolism	Amino acid metabolism	Glycine, serine and threonine metabolism
gcvT	Metabolism	Carbohydrate metabolism	Glyoxylate and dicarboxylate metabolism
	Metabolism	Amino acid metabolism	Glycine, serine and threonine metabolism
	Metabolism	Metabolism of cofactors and vitamins	One carbon pool by folate
gdhA	Metabolism	Energy metabolism	Nitrogen metabolism
	Metabolism	Amino acid metabolism	Alanine, aspartate and glutamate metabolism
	Metabolism	Amino acid metabolism	Arginine biosynthesis
glmM	Metabolism	Carbohydrate metabolism	Amino sugar and nucleotide sugar metabolism
glmS	Metabolism	Carbohydrate metabolism	Amino sugar and nucleotide sugar metabolism
	Metabolism	Amino acid metabolism	Alanine, aspartate and glutamate metabolism
glmU	Metabolism	Carbohydrate metabolism	Amino sugar and nucleotide sugar metabolism
	Metabolism	Glycan biosynthesis and metabolism	O-Antigen nucleotide sugar biosynthesis
glnA	Metabolism	Carbohydrate metabolism	Glyoxylate and dicarboxylate metabolism
	Metabolism	Energy metabolism	Nitrogen metabolism
	Metabolism	Amino acid metabolism	Alanine, aspartate and glutamate metabolism
	Metabolism	Amino acid metabolism	Arginine biosynthesis
	Environmental Information Processing	Signal transduction	Two-component system
glpK	Metabolism	Lipid metabolism	Glycerolipid metabolism
gltB	Metabolism	Energy metabolism	Nitrogen metabolism
	Metabolism	Amino acid metabolism	Alanine, aspartate and glutamate metabolism
gltX	Genetic Information Processing	Translation	Aminoacyl-tRNA biosynthesis
glyQ	Genetic Information Processing	Translation	Aminoacyl-tRNA biosynthesis
glyS	Genetic Information Processing	Translation	Aminoacyl-tRNA biosynthesis
gmk	Metabolism	Nucleotide metabolism	Purine metabolism
gndA	Metabolism	Carbohydrate metabolism	Pentose phosphate pathway
	Metabolism	Metabolism of other amino acids	Glutathione metabolism
gorA	Metabolism	Metabolism of other amino acids	Glutathione metabolism
gpmA	Metabolism	Carbohydrate metabolism	Glycolysis / Gluconeogenesis
	Metabolism	Energy metabolism	Methane metabolism
	Metabolism	Amino acid metabolism	Glycine, serine and threonine metabolism
gpmI	Metabolism	Carbohydrate metabolism	Glycolysis / Gluconeogenesis
	Metabolism	Energy metabolism	Methane metabolism
	Metabolism	Amino acid metabolism	Glycine, serine and threonine metabolism
groL	Genetic Information Processing	Folding, sorting and degradation	RNA degradation
gshAB	Metabolism	Amino acid metabolism	Cysteine and methionine metabolism
	Metabolism	Metabolism of other amino acids	Glutathione metabolism
gtfA	Metabolism	Carbohydrate metabolism	Starch and sucrose metabolism
guaA	Metabolism	Nucleotide metabolism	Purine metabolism
guaB	Metabolism	Nucleotide metabolism	Purine metabolism
hemB	Metabolism	Metabolism of cofactors and vitamins	Porphyrin metabolism
hemH	Metabolism	Metabolism of cofactors and vitamins	Porphyrin metabolism
hemL	Metabolism	Metabolism of cofactors and vitamins	Porphyrin metabolism
hepT	Metabolism	Metabolism of terpenoids and polyketides	Terpenoid backbone biosynthesis
hfq	Genetic Information Processing	Folding, sorting and degradation	RNA degradation
	Cellular Processes	Cellular community - prokaryotes	Quorum sensing
hisB	Metabolism	Amino acid metabolism	Histidine metabolism
hisC	Metabolism	Amino acid metabolism	Histidine metabolism
	Metabolism	Amino acid metabolism	Tyrosine metabolism
	Metabolism	Amino acid metabolism	Phenylalanine metabolism
	Metabolism	Amino acid metabolism	Phenylalanine, tyrosine and tryptophan biosynthesis
	Metabolism	Biosynthesis of other secondary metabolites	Novobiocin biosynthesis
hisE	Metabolism	Amino acid metabolism	Histidine metabolism
hisG	Metabolism	Amino acid metabolism	Histidine metabolism
hisI	Metabolism	Amino acid metabolism	Histidine metabolism
hisJ	Metabolism	Amino acid metabolism	Histidine metabolism
hisS	Genetic Information Processing	Translation	Aminoacyl-tRNA biosynthesis
hly	Cellular Processes	Cellular community - prokaryotes	Quorum sensing
holA	Genetic Information Processing	Replication and repair	DNA replication
	Genetic Information Processing	Replication and repair	Mismatch repair
	Genetic Information Processing	Replication and repair	Homologous recombination
holB	Genetic Information Processing	Replication and repair	DNA replication
	Genetic Information Processing	Replication and repair	Mismatch repair
	Genetic Information Processing	Replication and repair	Homologous recombination
htrA	Environmental Information Processing	Signal transduction	Two-component system
	Human Diseases	Drug resistance: antimicrobial	Cationic antimicrobial peptide (CAMP) resistance
icd	Metabolism	Carbohydrate metabolism	Citrate cycle (TCA cycle)
	Metabolism	Metabolism of other amino acids	Glutathione metabolism
ileS	Genetic Information Processing	Translation	Aminoacyl-tRNA biosynthesis
ilvA	Metabolism	Amino acid metabolism	Glycine, serine and threonine metabolism
	Metabolism	Amino acid metabolism	Valine, leucine and isoleucine biosynthesis
ilvB	Metabolism	Carbohydrate metabolism	Butanoate metabolism
	Metabolism	Carbohydrate metabolism	C5-Branched dibasic acid metabolism
	Metabolism	Amino acid metabolism	Valine, leucine and isoleucine biosynthesis
	Metabolism	Metabolism of cofactors and vitamins	Pantothenate and CoA biosynthesis
ilvD	Metabolism	Amino acid metabolism	Valine, leucine and isoleucine biosynthesis
	Metabolism	Metabolism of cofactors and vitamins	Pantothenate and CoA biosynthesis
inlA	Human Diseases	Infectious disease: bacterial	Bacterial invasion of epithelial cells
iolA	Metabolism	Carbohydrate metabolism	Propanoate metabolism
	Metabolism	Carbohydrate metabolism	Inositol phosphate metabolism
	Metabolism	Amino acid metabolism	Valine, leucine and isoleucine degradation
	Metabolism	Metabolism of other amino acids	beta-Alanine metabolism
iolB	Metabolism	Carbohydrate metabolism	Inositol phosphate metabolism
iolC	Metabolism	Carbohydrate metabolism	Inositol phosphate metabolism
iolD	Metabolism	Carbohydrate metabolism	Inositol phosphate metabolism
isdG	Metabolism	Metabolism of cofactors and vitamins	Porphyrin metabolism
ispE	Metabolism	Metabolism of terpenoids and polyketides	Terpenoid backbone biosynthesis
ispF	Metabolism	Metabolism of terpenoids and polyketides	Terpenoid backbone biosynthesis
ispG	Metabolism	Metabolism of terpenoids and polyketides	Terpenoid backbone biosynthesis
kdpB	Environmental Information Processing	Signal transduction	Two-component system
kdpC	Environmental Information Processing	Signal transduction	Two-component system
leuC	Metabolism	Carbohydrate metabolism	C5-Branched dibasic acid metabolism
	Metabolism	Amino acid metabolism	Valine, leucine and isoleucine biosynthesis
leuD	Metabolism	Carbohydrate metabolism	C5-Branched dibasic acid metabolism
	Metabolism	Amino acid metabolism	Valine, leucine and isoleucine biosynthesis
leuS	Genetic Information Processing	Translation	Aminoacyl-tRNA biosynthesis
ligA	Genetic Information Processing	Replication and repair	DNA replication
	Genetic Information Processing	Replication and repair	Base excision repair
	Genetic Information Processing	Replication and repair	Nucleotide excision repair
	Genetic Information Processing	Replication and repair	Mismatch repair
lpdA	Metabolism	Carbohydrate metabolism	Glycolysis / Gluconeogenesis
	Metabolism	Carbohydrate metabolism	Citrate cycle (TCA cycle)
	Metabolism	Carbohydrate metabolism	Pyruvate metabolism
	Metabolism	Carbohydrate metabolism	Glyoxylate and dicarboxylate metabolism
	Metabolism	Carbohydrate metabolism	Propanoate metabolism
	Metabolism	Amino acid metabolism	Glycine, serine and threonine metabolism
	Metabolism	Amino acid metabolism	Valine, leucine and isoleucine degradation
	Metabolism	Amino acid metabolism	Lysine degradation
	Metabolism	Amino acid metabolism	Tryptophan metabolism
lspA	Genetic Information Processing	Folding, sorting and degradation	Protein export
lysS	Genetic Information Processing	Translation	Aminoacyl-tRNA biosynthesis
manA	Metabolism	Carbohydrate metabolism	Fructose and mannose metabolism
	Metabolism	Carbohydrate metabolism	Amino sugar and nucleotide sugar metabolism
	Metabolism	Glycan biosynthesis and metabolism	O-Antigen nucleotide sugar biosynthesis
menA	Metabolism	Metabolism of cofactors and vitamins	Ubiquinone and other terpenoid-quinone biosynthesis
menB	Metabolism	Metabolism of cofactors and vitamins	Ubiquinone and other terpenoid-quinone biosynthesis
menC	Metabolism	Metabolism of cofactors and vitamins	Ubiquinone and other terpenoid-quinone biosynthesis
menD	Metabolism	Metabolism of cofactors and vitamins	Ubiquinone and other terpenoid-quinone biosynthesis
menG	Metabolism	Metabolism of cofactors and vitamins	Ubiquinone and other terpenoid-quinone biosynthesis
menH	Metabolism	Metabolism of cofactors and vitamins	Ubiquinone and other terpenoid-quinone biosynthesis
metE	Metabolism	Amino acid metabolism	Cysteine and methionine metabolism
	Metabolism	Metabolism of other amino acids	Selenocompound metabolism
metG	Metabolism	Metabolism of other amino acids	Selenocompound metabolism
	Genetic Information Processing	Translation	Aminoacyl-tRNA biosynthesis
metK	Metabolism	Amino acid metabolism	Cysteine and methionine metabolism
	Metabolism	Biosynthesis of other secondary metabolites	Biosynthesis of various plant secondary metabolites
mfd	Genetic Information Processing	Replication and repair	Nucleotide excision repair
mgsA	Metabolism	Carbohydrate metabolism	Propanoate metabolism
mnmA	Genetic Information Processing	Folding, sorting and degradation	Sulfur relay system
motA	Environmental Information Processing	Signal transduction	Two-component system
	Cellular Processes	Cell motility	Bacterial chemotaxis
	Cellular Processes	Cell motility	Flagellar assembly
motB	Cellular Processes	Cell motility	Bacterial chemotaxis
	Cellular Processes	Cell motility	Flagellar assembly
mprF	Environmental Information Processing	Signal transduction	Two-component system
	Human Diseases	Drug resistance: antimicrobial	Cationic antimicrobial peptide (CAMP) resistance
mraY	Metabolism	Glycan biosynthesis and metabolism	Peptidoglycan biosynthesis
	Human Diseases	Drug resistance: antimicrobial	Vancomycin resistance
murA	Metabolism	Carbohydrate metabolism	Amino sugar and nucleotide sugar metabolism
	Metabolism	Glycan biosynthesis and metabolism	Peptidoglycan biosynthesis
murB	Metabolism	Carbohydrate metabolism	Amino sugar and nucleotide sugar metabolism
	Metabolism	Glycan biosynthesis and metabolism	Peptidoglycan biosynthesis
murC	Metabolism	Glycan biosynthesis and metabolism	Peptidoglycan biosynthesis
murD	Metabolism	Metabolism of other amino acids	D-Amino acid metabolism
	Metabolism	Glycan biosynthesis and metabolism	Peptidoglycan biosynthesis
murG	Metabolism	Glycan biosynthesis and metabolism	Peptidoglycan biosynthesis
	Human Diseases	Drug resistance: antimicrobial	Vancomycin resistance
murQ	Metabolism	Carbohydrate metabolism	Amino sugar and nucleotide sugar metabolism
mutL	Genetic Information Processing	Replication and repair	Mismatch repair
mutM	Genetic Information Processing	Replication and repair	Base excision repair
mutS	Genetic Information Processing	Replication and repair	Mismatch repair
mvk	Metabolism	Metabolism of terpenoids and polyketides	Terpenoid backbone biosynthesis
nadA	Metabolism	Metabolism of cofactors and vitamins	Nicotinate and nicotinamide metabolism
nadB	Metabolism	Amino acid metabolism	Alanine, aspartate and glutamate metabolism
	Metabolism	Metabolism of cofactors and vitamins	Nicotinate and nicotinamide metabolism
nadC	Metabolism	Metabolism of cofactors and vitamins	Nicotinate and nicotinamide metabolism
nadE	Metabolism	Metabolism of cofactors and vitamins	Nicotinate and nicotinamide metabolism
nagA	Metabolism	Carbohydrate metabolism	Amino sugar and nucleotide sugar metabolism
ndk	Metabolism	Nucleotide metabolism	Purine metabolism
ndk	Metabolism	Nucleotide metabolism	Pyrimidine metabolism
nfsA	Metabolism	Metabolism of cofactors and vitamins	Riboflavin metabolism
nifJ	Metabolism	Carbohydrate metabolism	Glycolysis / Gluconeogenesis
	Metabolism	Carbohydrate metabolism	Citrate cycle (TCA cycle)
	Metabolism	Carbohydrate metabolism	Pyruvate metabolism
	Metabolism	Carbohydrate metabolism	Butanoate metabolism
nrdD	Metabolism	Nucleotide metabolism	Purine metabolism
	Metabolism	Nucleotide metabolism	Pyrimidine metabolism
nth	Genetic Information Processing	Replication and repair	Base excision repair
pabB	Metabolism	Metabolism of cofactors and vitamins	Folate biosynthesis
panB	Metabolism	Metabolism of cofactors and vitamins	Pantothenate and CoA biosynthesis
panC	Metabolism	Metabolism of other amino acids	beta-Alanine metabolism
	Metabolism	Metabolism of cofactors and vitamins	Pantothenate and CoA biosynthesis
pcrA	Genetic Information Processing	Replication and repair	Nucleotide excision repair
	Genetic Information Processing	Replication and repair	Mismatch repair
pdhA	Metabolism	Carbohydrate metabolism	Glycolysis / Gluconeogenesis
	Metabolism	Carbohydrate metabolism	Citrate cycle (TCA cycle)
	Metabolism	Carbohydrate metabolism	Pyruvate metabolism
pduL	Metabolism	Carbohydrate metabolism	Propanoate metabolism
pdxK	Metabolism	Metabolism of cofactors and vitamins	Vitamin B6 metabolism
pdxS	Metabolism	Metabolism of cofactors and vitamins	Vitamin B6 metabolism
pdxT	Metabolism	Metabolism of cofactors and vitamins	Vitamin B6 metabolism
pepV	Metabolism	Amino acid metabolism	Lysine biosynthesis
pfkA	Metabolism	Carbohydrate metabolism	Glycolysis / Gluconeogenesis
	Metabolism	Carbohydrate metabolism	Pentose phosphate pathway
	Metabolism	Carbohydrate metabolism	Fructose and mannose metabolism
	Metabolism	Carbohydrate metabolism	Galactose metabolism
	Metabolism	Energy metabolism	Methane metabolism
	Genetic Information Processing	Folding, sorting and degradation	RNA degradation
pfkB	Metabolism	Carbohydrate metabolism	Fructose and mannose metabolism
	Environmental Information Processing	Membrane transport	Phosphotransferase system (PTS)
pflA	Metabolism	Carbohydrate metabolism	Pyruvate metabolism
	Metabolism	Carbohydrate metabolism	Propanoate metabolism
	Metabolism	Carbohydrate metabolism	Butanoate metabolism
pflB	Metabolism	Carbohydrate metabolism	Pyruvate metabolism
	Metabolism	Carbohydrate metabolism	Propanoate metabolism
	Metabolism	Carbohydrate metabolism	Butanoate metabolism
pgmB	Metabolism	Carbohydrate metabolism	Starch and sucrose metabolism
pheA	Metabolism	Amino acid metabolism	Phenylalanine, tyrosine and tryptophan biosynthesis
pheS	Genetic Information Processing	Translation	Aminoacyl-tRNA biosynthesis
pheT	Genetic Information Processing	Translation	Aminoacyl-tRNA biosynthesis
plcA	Metabolism	Carbohydrate metabolism	Inositol phosphate metabolism
plsY	Metabolism	Lipid metabolism	Glycerolipid metabolism
	Metabolism	Lipid metabolism	Glycerophospholipid metabolism
pnp	Metabolism	Nucleotide metabolism	Purine metabolism
	Metabolism	Metabolism of cofactors and vitamins	Nicotinate and nicotinamide metabolism
polA	Genetic Information Processing	Replication and repair	DNA replication
	Genetic Information Processing	Replication and repair	Base excision repair
	Genetic Information Processing	Replication and repair	Nucleotide excision repair
	Genetic Information Processing	Replication and repair	Homologous recombination
ppaX	Metabolism	Energy metabolism	Oxidative phosphorylation
ppdK	Metabolism	Carbohydrate metabolism	Glycolysis / Gluconeogenesis
	Metabolism	Carbohydrate metabolism	Pyruvate metabolism
priA	Genetic Information Processing	Replication and repair	Homologous recombination
proG	Metabolism	Amino acid metabolism	Arginine and proline metabolism
pstA	Environmental Information Processing	Membrane transport	ABC transporters
pstB	Environmental Information Processing	Membrane transport	ABC transporters
pstC	Environmental Information Processing	Membrane transport	ABC transporters
pta	Metabolism	Carbohydrate metabolism	Pyruvate metabolism
	Metabolism	Carbohydrate metabolism	Propanoate metabolism
	Metabolism	Energy metabolism	Methane metabolism
	Metabolism	Metabolism of other amino acids	Taurine and hypotaurine metabolism
ptsP	Environmental Information Processing	Membrane transport	Phosphotransferase system (PTS)
purB	Metabolism	Nucleotide metabolism	Purine metabolism
	Metabolism	Amino acid metabolism	Alanine, aspartate and glutamate metabolism
purD	Metabolism	Nucleotide metabolism	Purine metabolism
purE	Metabolism	Nucleotide metabolism	Purine metabolism
purF	Metabolism	Nucleotide metabolism	Purine metabolism
	Metabolism	Amino acid metabolism	Alanine, aspartate and glutamate metabolism
purH	Metabolism	Nucleotide metabolism	Purine metabolism
	Metabolism	Metabolism of cofactors and vitamins	One carbon pool by folate
purK	Metabolism	Nucleotide metabolism	Purine metabolism
purL	Metabolism	Nucleotide metabolism	Purine metabolism
	Metabolism	Amino acid metabolism	Alanine, aspartate and glutamate metabolism
	Metabolism	Amino acid metabolism	Arginine biosynthesis
	Metabolism	Metabolism of other amino acids	D-Amino acid metabolism
purM	Metabolism	Nucleotide metabolism	Purine metabolism
purQ	Metabolism	Nucleotide metabolism	Purine metabolism
purS	Metabolism	Nucleotide metabolism	Purine metabolism
pyk	Metabolism	Carbohydrate metabolism	Glycolysis / Gluconeogenesis
	Metabolism	Carbohydrate metabolism	Pyruvate metabolism
pyrE	Metabolism	Nucleotide metabolism	Pyrimidine metabolism
pyrF	Metabolism	Nucleotide metabolism	Pyrimidine metabolism
pyrH	Metabolism	Nucleotide metabolism	Pyrimidine metabolism
pyrR	Metabolism	Nucleotide metabolism	Pyrimidine metabolism
qoxA	Metabolism	Energy metabolism	Oxidative phosphorylation
qoxB	Metabolism	Energy metabolism	Oxidative phosphorylation
qoxC	Metabolism	Energy metabolism	Oxidative phosphorylation
qoxD	Metabolism	Energy metabolism	Oxidative phosphorylation
racE	Metabolism	Metabolism of other amino acids	D-Amino acid metabolism
recA	Genetic Information Processing	Replication and repair	Homologous recombination
recF	Genetic Information Processing	Replication and repair	Homologous recombination
recG	Genetic Information Processing	Replication and repair	Homologous recombination
recJ	Genetic Information Processing	Replication and repair	Base excision repair
	Genetic Information Processing	Replication and repair	Mismatch repair
	Genetic Information Processing	Replication and repair	Homologous recombination
recO	Genetic Information Processing	Replication and repair	Homologous recombination
recR	Genetic Information Processing	Replication and repair	Homologous recombination
rhaA	Metabolism	Carbohydrate metabolism	Fructose and mannose metabolism
rhaB	Metabolism	Carbohydrate metabolism	Pentose and glucuronate interconversions
	Metabolism	Carbohydrate metabolism	Fructose and mannose metabolism
rhaD	Metabolism	Carbohydrate metabolism	Pentose and glucuronate interconversions
	Metabolism	Carbohydrate metabolism	Fructose and mannose metabolism
rho	Genetic Information Processing	Folding, sorting and degradation	RNA degradation
rnhC	Genetic Information Processing	Replication and repair	DNA replication
rnjA	Genetic Information Processing	Folding, sorting and degradation	RNA degradation
rnr	Genetic Information Processing	Folding, sorting and degradation	RNA degradation
rny	Genetic Information Processing	Folding, sorting and degradation	RNA degradation
rpe	Metabolism	Carbohydrate metabolism	Pentose phosphate pathway
	Metabolism	Carbohydrate metabolism	Pentose and glucuronate interconversions
rpiA	Metabolism	Carbohydrate metabolism	Pentose phosphate pathway
rpiB	Metabolism	Carbohydrate metabolism	Pentose phosphate pathway
	Metabolism	Carbohydrate metabolism	Fructose and mannose metabolism
rplA	Genetic Information Processing	Translation	Ribosome
rplB	Genetic Information Processing	Translation	Ribosome
rplC	Genetic Information Processing	Translation	Ribosome
rplD	Genetic Information Processing	Translation	Ribosome
rplE	Genetic Information Processing	Translation	Ribosome
rplF	Genetic Information Processing	Translation	Ribosome
rplI	Genetic Information Processing	Translation	Ribosome
rplJ	Genetic Information Processing	Translation	Ribosome
rplK	Genetic Information Processing	Translation	Ribosome
rplL	Genetic Information Processing	Translation	Ribosome
rplM	Genetic Information Processing	Translation	Ribosome
rplN	Genetic Information Processing	Translation	Ribosome
rplO	Genetic Information Processing	Translation	Ribosome
rplP	Genetic Information Processing	Translation	Ribosome
rplQ	Genetic Information Processing	Translation	Ribosome
rplR	Genetic Information Processing	Translation	Ribosome
rplS	Genetic Information Processing	Translation	Ribosome
rplT	Genetic Information Processing	Translation	Ribosome
rplU	Genetic Information Processing	Translation	Ribosome
rplV	Genetic Information Processing	Translation	Ribosome
rplW	Genetic Information Processing	Translation	Ribosome
rplX	Genetic Information Processing	Translation	Ribosome
rpmA	Genetic Information Processing	Translation	Ribosome
rpmB	Genetic Information Processing	Translation	Ribosome
rpmC	Genetic Information Processing	Translation	Ribosome
rpmD	Genetic Information Processing	Translation	Ribosome
rpmF	Genetic Information Processing	Translation	Ribosome
rpmG	Genetic Information Processing	Translation	Ribosome
rpmH	Genetic Information Processing	Translation	Ribosome
rpmI	Genetic Information Processing	Translation	Ribosome
rpmJ	Genetic Information Processing	Translation	Ribosome
rpoB	Genetic Information Processing	Transcription	RNA polymerase
rpoC	Genetic Information Processing	Transcription	RNA polymerase
rpoD	Cellular Processes	Cell motility	Flagellar assembly
rpoE	Genetic Information Processing	Transcription	RNA polymerase
rpoZ	Genetic Information Processing	Transcription	RNA polymerase
rpsA	Genetic Information Processing	Translation	Ribosome
rpsB	Genetic Information Processing	Translation	Ribosome
rpsC	Genetic Information Processing	Translation	Ribosome
rpsD	Genetic Information Processing	Translation	Ribosome
rpsE	Genetic Information Processing	Translation	Ribosome
rpsF	Genetic Information Processing	Translation	Ribosome
rpsG	Genetic Information Processing	Translation	Ribosome
rpsH	Genetic Information Processing	Translation	Ribosome
rpsI	Genetic Information Processing	Translation	Ribosome
rpsJ	Genetic Information Processing	Translation	Ribosome
rpsK	Genetic Information Processing	Translation	Ribosome
rpsL	Genetic Information Processing	Translation	Ribosome
rpsM	Genetic Information Processing	Translation	Ribosome
rpsN	Genetic Information Processing	Translation	Ribosome
rpsO	Genetic Information Processing	Translation	Ribosome
rpsP	Genetic Information Processing	Translation	Ribosome
rpsQ	Genetic Information Processing	Translation	Ribosome
rpsR	Genetic Information Processing	Translation	Ribosome
rpsS	Genetic Information Processing	Translation	Ribosome
rpsT	Genetic Information Processing	Translation	Ribosome
rpsU	Genetic Information Processing	Translation	Ribosome
rsgA	Metabolism	Metabolism of cofactors and vitamins	Thiamine metabolism
ruvA	Genetic Information Processing	Replication and repair	Homologous recombination
ruvB	Genetic Information Processing	Replication and repair	Homologous recombination
sdaAA	Metabolism	Amino acid metabolism	Glycine, serine and threonine metabolism
	Metabolism	Amino acid metabolism	Cysteine and methionine metabolism
sdaAB	Metabolism	Amino acid metabolism	Glycine, serine and threonine metabolism
	Metabolism	Amino acid metabolism	Cysteine and methionine metabolism
secA	Genetic Information Processing	Folding, sorting and degradation	Protein export
	Environmental Information Processing	Membrane transport	Bacterial secretion system
	Cellular Processes	Cellular community - prokaryotes	Quorum sensing
secDF	Genetic Information Processing	Folding, sorting and degradation	Protein export
	Environmental Information Processing	Membrane transport	Bacterial secretion system
	Cellular Processes	Cellular community - prokaryotes	Quorum sensing
secE	Genetic Information Processing	Folding, sorting and degradation	Protein export
	Environmental Information Processing	Membrane transport	Bacterial secretion system
	Cellular Processes	Cellular community - prokaryotes	Quorum sensing
secG	Genetic Information Processing	Folding, sorting and degradation	Protein export
	Environmental Information Processing	Membrane transport	Bacterial secretion system
	Cellular Processes	Cellular community - prokaryotes	Quorum sensing
secY	Genetic Information Processing	Folding, sorting and degradation	Protein export
	Environmental Information Processing	Membrane transport	Bacterial secretion system
	Cellular Processes	Cellular community - prokaryotes	Quorum sensing
serC	Metabolism	Energy metabolism	Methane metabolism
	Metabolism	Amino acid metabolism	Glycine, serine and threonine metabolism
	Metabolism	Amino acid metabolism	Cysteine and methionine metabolism
	Metabolism	Metabolism of cofactors and vitamins	Vitamin B6 metabolism
serS	Genetic Information Processing	Translation	Aminoacyl-tRNA biosynthesis
sipX	Genetic Information Processing	Folding, sorting and degradation	Protein export
sipZ	Genetic Information Processing	Folding, sorting and degradation	Protein export
speG	Metabolism	Amino acid metabolism	Arginine and proline metabolism
ssb	Genetic Information Processing	Replication and repair	DNA replication
	Genetic Information Processing	Replication and repair	Mismatch repair
	Genetic Information Processing	Replication and repair	Homologous recombination
ssuE	Metabolism	Energy metabolism	Sulfur metabolism
	Metabolism	Metabolism of cofactors and vitamins	Riboflavin metabolism
tenA	Metabolism	Metabolism of cofactors and vitamins	Thiamine metabolism
thiD	Metabolism	Metabolism of cofactors and vitamins	Vitamin B6 metabolism
thiE	Metabolism	Metabolism of cofactors and vitamins	Thiamine metabolism
thiI	Metabolism	Metabolism of cofactors and vitamins	Thiamine metabolism
	Genetic Information Processing	Folding, sorting and degradation	Sulfur relay system
thrB	Metabolism	Amino acid metabolism	Glycine, serine and threonine metabolism
thrC	Metabolism	Amino acid metabolism	Glycine, serine and threonine metabolism
	Metabolism	Metabolism of cofactors and vitamins	Vitamin B6 metabolism
thrS	Genetic Information Processing	Translation	Aminoacyl-tRNA biosynthesis
tkt	Metabolism	Carbohydrate metabolism	Pentose phosphate pathway
	Metabolism	Metabolism of terpenoids and polyketides	Biosynthesis of ansamycins
tmk	Metabolism	Nucleotide metabolism	Pyrimidine metabolism
tpiA	Metabolism	Carbohydrate metabolism	Glycolysis / Gluconeogenesis
	Metabolism	Carbohydrate metabolism	Fructose and mannose metabolism
	Metabolism	Carbohydrate metabolism	Inositol phosphate metabolism
treC	Metabolism	Carbohydrate metabolism	Starch and sucrose metabolism
treP	Metabolism	Carbohydrate metabolism	Starch and sucrose metabolism
	Environmental Information Processing	Membrane transport	Phosphotransferase system (PTS)
trpA	Metabolism	Amino acid metabolism	Glycine, serine and threonine metabolism
	Metabolism	Amino acid metabolism	Phenylalanine, tyrosine and tryptophan biosynthesis
trpB	Metabolism	Amino acid metabolism	Glycine, serine and threonine metabolism
	Metabolism	Amino acid metabolism	Phenylalanine, tyrosine and tryptophan biosynthesis
trpD	Metabolism	Amino acid metabolism	Phenylalanine, tyrosine and tryptophan biosynthesis
trpE	Metabolism	Amino acid metabolism	Phenylalanine, tyrosine and tryptophan biosynthesis
	Metabolism	Biosynthesis of other secondary metabolites	Phenazine biosynthesis
	Cellular Processes	Cellular community - prokaryotes	Quorum sensing
trpS	Genetic Information Processing	Translation	Aminoacyl-tRNA biosynthesis
trxA	Organismal Systems	Immune system	NOD-like receptor signaling pathway
trxB	Metabolism	Metabolism of other amino acids	Selenocompound metabolism
tyrS	Genetic Information Processing	Translation	Aminoacyl-tRNA biosynthesis
udk	Metabolism	Nucleotide metabolism	Pyrimidine metabolism
ugpC	Environmental Information Processing	Membrane transport	ABC transporters
upp	Metabolism	Nucleotide metabolism	Pyrimidine metabolism
uvrA	Genetic Information Processing	Replication and repair	Nucleotide excision repair
uvrB	Genetic Information Processing	Replication and repair	Nucleotide excision repair
uvrC	Genetic Information Processing	Replication and repair	Nucleotide excision repair
virR	Environmental Information Processing	Signal transduction	Two-component system
walK	Environmental Information Processing	Signal transduction	Two-component system
xseA	Genetic Information Processing	Replication and repair	Mismatch repair
xth	Genetic Information Processing	Replication and repair	Base excision repair
yajC	Genetic Information Processing	Folding, sorting and degradation	Protein export
yajC	Environmental Information Processing	Membrane transport	Bacterial secretion system
	Cellular Processes	Cellular community - prokaryotes	Quorum sensing
yidC	Genetic Information Processing	Folding, sorting and degradation	Protein export
	Environmental Information Processing	Membrane transport	Bacterial secretion system
	Cellular Processes	Cellular community - prokaryotes	Quorum sensing
yycF	Environmental Information Processing	Signal transduction	Two-component system
zurA	Environmental Information Processing	Membrane transport	ABC transporters
zurM	Environmental Information Processing	Membrane transport	ABC transporters
zwf	Metabolism	Carbohydrate metabolism	Pentose phosphate pathway
	Metabolism	Metabolism of other amino acids	Glutathione metabolism
